# Low albumin status accompanies multi-layered immunosuppressive phenotypes in metastatic breast cancer patients

**DOI:** 10.1101/2023.09.05.556440

**Authors:** Yuki Nakamura, Mayuko Yoda, Yoshihiro Izumi, Yukie Kashima, Masatomo Takahashi, Kohta Nakatani, Takeshi Bamba, Chenfeng He, Riyo Konishi, Don Pietro Saldajeno, Alexis Vandenbon, Yutaka Suzuki, Masakazu Toi, Kosuke Kawaguchi, Shinpei Kawaoka

## Abstract

Low albumin status is prevalent in advanced cancer patients, but the pathophysiology associated with this anomaly remains largely unexplored. To address this, we aim to search correlations of albumin levels with the transcriptome against peripheral blood mononuclear cells and the plasma metabolome within the same patients having metastatic breast cancers. We confirm that metastatic breast cancer patients exhibit low albumin levels in varying degrees without prominent systemic inflammation. Our data demonstrate that low albumin levels correlate with transcriptome signatures indicative of “neutrophil activation and T-cell down-regulation,” an immunosuppressive phenotype. We also find that immunoregulatory metabolites, such as arginine, are reduced in plasma in an albumin-correlated manner, further corroborating systemic immunosuppression. These results are verified using a mouse model of breast cancer. We conclude that low albumin status in metastatic breast cancer patients accompanies immunosuppressive phenotypes, which is likely unfavorable for anti-cancer immunotherapy and thus can be a cause of unsuccessful treatment outcomes.
