## Supplementary material for "Low albumin status accompanies multi-layered immunosuppressive phenotypes in metastatic breast cancer patients": Table S3

### Sheet: Normalized to 10camp
Extended Data Table 3 Metabolite expression in the plasma of healthy volunteers (HV) and metastatic breast cancer patients (MBC)
Expression was calculated using peak area relative to the internal standards of the HRMS precursor 10-Camphorsulfonic acid (10-camp).
Compound name	Abbreviation	HV-1	HV-2	HV-3	HV-4	HV-5	MBC-1	MBC-2	MBC-3	MBC-4	MBC-5	MBC-6	MBC-7	MBC-8	MBC-9	MBC-10
Adenine	Adenine	0.00215537	0.00258231	0.00227434	0.00211078	0.00261244	0.00820153	0.00188163	0.00347579	0.00458072	0.00192985	0.00348737	0.00130119	0.00190682	0.00422461	0.00119558
Adenosine	Adenosine	0.00371035	0.0055782	0.00415597	0.0030012	0.00504406	0.0254794	0.00188376	0.00787897	0.00802853	0.00394141	0.00792707	0.00162675	0.00344366	0.0119148	0.00112985
Betaine	Betaine	7.54068	11.7798	5.96011	9.9922	10.0547	6.15146	5.67991	6.92394	9.88409	7.0071	7.63436	6.9636	6.22767	5.64194	6.18856
Carnitine	Carnitine	9.86233	8.84671	9.18854	9.44848	11.2466	7.02169	8.85802	9.11971	14.0981	7.277	9.21765	10.204	10.1722	7.85616	6.93989
Choline	Choline	1.31913	1.14675	0.64165	1.33025	1.47407	0.948955	1.7539	1.66998	2.16925	1.84506	0.940626	1.49157	1.8966	1.2433	0.744511
Creatine	Creatine	0.693808	0.49975	0.33678	0.470765	0.964991	0.0552111	2.08119	1.6917	1.87185	1.38066	0.362341	2.71206	0.786919	0.972311	0.539728
Creatinine	Creatinine	4.04746	4.5783	3.56759	4.36016	3.84268	2.41315	3.53752	4.01725	6.62611	4.12581	3.06643	5.18858	5.92387	5.30527	2.87547
Glycine	Gly	0.000475912	0.000981492	0.000720506	0.000698047	0.000669334	0.000219479	0.000302624	0.000289356	0.00030427	0.000639108	9.33213e-05	0.000400206	0.000545271	0.000159999	0.000592012
4-Hydroxy-L-proline	4-Hydroxy-Pro	0.00845395	0.00231309	0.00412312	0.00292292	0.00474604	0.0144434	0.0163577	0.00453409	0.0178698	0.00873922	0.00805111	0.0609058	0.00454071	0.0120578	0.00377742
Hypoxanthine	Hypoxanthine	0.0310896	0.0490436	0.0599637	0.0712656	0.0721494	0.069522	0.225178	0.0865944	0.267479	0.234573	0.258945	0.203182	0.286433	0.289405	0.205209
L-Alanine	Ala	0.056675	0.0531789	0.0277674	0.0385715	0.0514482	0.0204422	0.0307367	0.0376347	0.0601845	0.0521455	0.038641	0.055919	0.0382639	0.0247682	0.0341293
L-Arginine	Arg	0.383503	0.574113	0.391221	0.406873	0.580927	0.216861	0.288597	0.435005	0.298758	0.310663	0.24452	0.219155	0.284882	0.187987	0.258177
L-Asparagine	Asn	0.00509085	0.00779874	0.00467347	0.0086795	0.00662646	0.00355626	0.00415322	0.00569772	0.0067271	0.0074198	0.00433781	0.00359217	0.00351595	0.0033692	0.00440667
L-Citrulline	Citrulline	0.0242479	0.0345286	0.0240726	0.0332197	0.0228294	0.0184385	0.0312118	0.0373559	0.0308558	0.0249326	0.0160192	0.0479559	0.0549021	0.0362951	0.0225432
L-Glutamine	Gln	0.813041	0.851854	0.908023	0.8588	0.849424	0.408749	0.70388	0.857356	1.06086	0.926879	0.670329	0.840974	0.796435	0.635456	0.767524
L-Histidine	His	0.269813	0.287088	0.259866	0.397052	0.276453	0.110123	0.242294	0.289931	0.318839	0.323502	0.19083	0.241372	0.194373	0.223596	0.229893
L-Isoleucine	Ile	0.4311	0.374213	0.294407	0.449656	0.357949	0.25503	0.353619	0.501857	0.457963	0.402582	0.231789	0.404135	0.306106	0.404305	0.144902
L-Leucine	Leu	0.65967	0.605539	0.497072	0.629395	0.520252	0.319599	0.544604	0.784329	0.862478	0.544336	0.398317	0.709319	0.388213	0.4956	0.198512
L-Lysine	Lys	0.105509	0.119324	0.11681	0.090101	0.119997	0.0667493	0.0997057	0.126532	0.130972	0.0849773	0.0739009	0.0986783	0.0802985	0.0817249	0.0641308
L-Methionine	Met	0.151693	0.133148	0.128439	0.211168	0.14925	0.0502346	0.139146	0.148474	0.154544	0.186452	0.0800292	0.115858	0.0876978	0.0786312	0.104417
L-Ornithine	Orn	0.0120797	0.0189379	0.00820862	0.0163432	0.0136501	0.0131221	0.0155789	0.0223493	0.0396933	0.018442	0.012975	0.0268653	0.0130433	0.0230654	0.0113433
L-Proline	Pro	4.98756	3.9581	2.84158	7.5273	3.86899	3.29277	3.70489	4.0953	6.68603	4.30388	5.88179	5.73066	4.64386	2.96943	2.58115
L-Threonine	Thr	0.102723	0.088297	0.111233	0.160099	0.121558	0.0576676	0.0883025	0.0871907	0.053112	0.119201	0.061292	0.067164	0.0466161	0.0343822	0.0965164
L-Tryptophan	Trp	0.243501	0.204963	0.155467	0.296644	0.209438	0.107512	0.146734	0.194318	0.202478	0.199952	0.146703	0.192521	0.0837473	0.0923386	0.12318
L-Tyrosine	Tyr	0.0853734	0.104543	0.0882793	0.129202	0.114324	0.0732035	0.0757035	0.109552	0.0770541	0.0868351	0.0966314	0.0733586	0.170284	0.0364529	0.074824
L-Valine	Val	0.713506	0.62007	0.521703	0.660491	0.577231	0.345391	0.585113	0.681817	0.888206	0.543926	0.450972	0.680927	0.454475	0.506314	0.262545
Dimethylglycine	DMG	0.183637	0.237964	0.134202	0.313742	0.248369	0.131111	0.256277	0.186083	0.476296	0.370312	0.188477	0.362086	0.414357	0.225236	0.170572
Sarcosine	Sarcosine	0.0155649	0.010125	0.00644323	0.0103232	0.0215346	0.000851201	0.048478	0.042614	0.0431789	0.0360603	0.00746629	0.066043	0.0183584	0.0217639	0.0121425
Isovalerylglycine	IsovalerylGly	0.427138	0.659827	0.0124245	0.0143764	0.00565615	0.0202862	0.0121975	0.283447	0.0992001	0.0230617	0.0267679	0.0361892	0.0308848	0.0189998	0.00735796
L-Kynurenine	Kynurenine	0.00638376	0.00586906	0.00517401	0.00457867	0.00618385	0.00794863	0.00727243	0.00694026	0.0114101	0.0047745	0.00577334	0.0101036	0.00447591	0.00704611	0.00553798
Phosphocholine	Phosphocholine	0.00913422	0.0140428	0.00596722	0.00518411	0.00761519	0.0156487	0.00636207	0.00912187	0.00451333	0.00284907	0.00242242	0.0053029	0.00518586	0.00365628	0.0017141
DL-methionine sulfoxide	MSO	0.00868094	0.0152304	0.00237088	0.0192973	0.0073812	0.00374097	0.0134448	0.013904	0.00704735	0.0209026	0.0104055	0.0199633	0.00835237	0.00583557	0.00690185
N,N-Dimethylarginine	Asymmetric dimethyl-Arg	0.0187123	0.0225797	0.0121254	0.018496	0.0223795	0.00348258	0.0237852	0.0314994	0.0503674	0.0430955	0.0286057	0.0567869	0.0366467	0.0222711	0.0251284
N6,N6,N6-Trimethyl-L-lysine	Trimethyl-Lys	0.0452256	0.0212392	0.0176354	0.021952	0.0257215	0.00986424	0.0309859	0.0329273	0.087484	0.0288091	0.023627	0.0578585	0.0698019	0.0389998	0.0210173
Urocanic acid	Urocanic acid	0.0193021	0.0136332	0.0164461	0.0163813	0.0106531	0.00995323	0.0142239	0.015903	0.0133008	0.00864286	0.0131329	0.0216806	0.017428	0.0080073	0.011122
1-Methylhistidine	1-Methyl-His	0.018367	0.010959	0.008666	0.0100402	0.0118902	0.00483911	0.0210638	0.029748	0.0549169	0.0368595	0.0167353	0.0933165	0.0326258	0.0218394	0.0165105
N-Acetyl-L-glutamate	N-Acetyl-Glu	0.00018019	0.000342616	6.32341e-05	0.00082056	0.000147246	0.000142343	0.000347286	0.000295746	0.000645065	0.000206128	0.000178517	0.000579954	0.000513925	0.000375793	7.83209e-05
O-Acetylcarnitine	Acetylcarnitine	1.70537	2.12139	2.53663	2.69118	1.83757	1.39584	2.09449	1.36681	3.26208	1.11443	2.24081	2.06165	1.43658	2.17226	1.67057
4-Guanidinobutanoate	4-Guanidinobutanoate	0.00321348	0.00872275	0.00185969	0.0104641	0.00257908	0.00224032	0.00405817	0.0045646	0.0108757	0.00202252	0.00262434	0.00915813	0.031068	0.00148681	0.00428356
Glycerophosphocholine	Glycerophosphocholine	0.150841	0.162037	0.11852	0.202047	0.142419	0.111135	0.133922	0.110092	0.150211	0.120171	0.0465673	0.0785406	0.129147	0.143767	0.0999586
Imidazole lactate	Imidazole lactate	0.0193035	0.0280015	0.0265733	0.0944232	0.0182294	0.00908022	0.0205351	0.0173223	0.022622	0.0254767	0.0143522	0.0212323	0.040012	0.0176192	0.0187942
DL-Hexanoylcarnitine	Hexanoylcarnitine	0.017523	0.0204472	0.00958988	0.0104527	0.0204803	0.0226208	0.0105396	0.0205199	0.0127671	0.0279926	0.0211392	0.0114327	0.0357011	0.01082	0.00644281
L-Homoarginine	Homoarginine	0.0228878	0.0273273	0.0452267	0.0417926	0.0595169	0.0140706	0.0205496	0.0370039	0.012486	0.0126328	0.0168954	0.0131786	0.0155354	0.0166575	0.0154821
Pipecolic acid	Pipecolic acid	0.164641	0.323393	0.222899	0.172486	0.135011	0.196374	0.141169	0.179287	0.121726	0.177378	0.24899	0.219684	0.112811	0.15773	0.133274
N-methylethanolamine	N-Methylethanolamine	0.034638	0.0990547	0.0651653	0.131512	0.123079	0.0380269	0.20422	0.130819	0.435514	0.0708262	0.051466	0.0860311	0.159076	0.0916339	0.0567528
L-Phenylalanine	Phe	0.549884	0.631032	0.427435	0.700124	0.702531	0.402791	0.543554	0.725586	0.925539	0.542322	0.558441	0.60697	0.528244	0.389652	0.357266
Taurine	Taurine	0.0162403	0.0291998	0.0244087	0.0217288	0.0202442	0.0397629	0.0221404	0.024989	0.0174197	0.0235406	0.0107956	0.0243644	0.0190159	0.0180859	0.0196902
2-Isopropylmalic acid	2-Isopropylmalic acid	2.70842e-05	4.45017e-05	2.47014e-05	6.25734e-05	1.72666e-05	0.000171052	3.68239e-05	3.00174e-05	2.73428e-05	2.09188e-05	2.81581e-05	5.8021e-05	7.94397e-05	2.34304e-05	1.82392e-05
2-Ketoglutaric acid	2KG	0.000159374	0.000111379	0.000108139	0.000178438	0.000109592	0.000182324	0.00014599	0.000110069	0.000165941	0.000105259	0.000145696	0.00043066	0.000215539	0.000136293	0.000176088
3-Hydroxybutyric acid	3-Hydroxybutyric acid	0.000400617	0.000171826	0.000325055	0.00044877	0.000214047	0.000382313	0.000713564	0.000226451	0.000360507	0.000186915	0.000434166	0.000665793	0.000376703	0.000467745	0.000319316
rac 3-Hydroxyisobutyric acid	3-Hydroxyisobutyric acid	6.17646e-05	4.73443e-05	5.20281e-05	7.23629e-05	4.25894e-05	4.34479e-05	0.000104589	7.02648e-05	5.3175e-05	4.08023e-05	4.05896e-05	6.70292e-05	6.22322e-05	5.28775e-05	6.08919e-05
cis-Aconitic acid	cis-Aco	0.000919096	0.000893939	0.000704469	0.00122099	0.000796684	0.0011851	0.0011499	0.000897142	0.00159448	0.00186916	0.000992215	0.00185949	0.00107088	0.00130528	0.00101797
Citric acid	Cit	0.0454631	0.0462656	0.0417932	0.0441389	0.0414548	0.0408286	0.0400059	0.0410878	0.0474736	0.0359239	0.0403467	0.0366842	0.0427184	0.0393931	0.0349458
D-Gluconic acid	Gluconic acid	0.000966648	0.00129762	0.000689458	0.000670048	0.00104029	0.00129473	0.00195675	0.00127939	0.00312028	0.00142125	0.00120016	0.00193739	0.00244869	0.00148412	0.0011119
D-Glyceric acid	Glyceric acid	9.92881e-05	0.000107209	7.76588e-05	8.17783e-05	9.26561e-05	0.00014599	0.0001136	0.000103844	0.000167178	0.000124314	0.000121698	0.000132058	0.000124456	0.000108418	9.6365e-05
Fumaric acid	Fum	0.000374592	0.000328004	0.000283838	0.000334147	0.00015103	0.000313743	0.000274536	0.000287984	0.000407653	0.000244597	0.000303857	0.000416831	0.000316837	0.000271633	0.000237481
Malic acid	Mal	0.00336345	0.00283719	0.00252123	0.00295772	0.00131649	0.00272605	0.00232868	0.00241516	0.00349228	0.00205053	0.00263193	0.00356426	0.00271978	0.00229954	0.00202594
Succinic acid	Suc	0.000130694	9.59088e-05	8.03627e-05	0.000118792	7.9603e-05	8.02588e-05	7.70958e-05	9.78578e-05	9.15725e-05	0.00011398	9.87111e-05	0.000161577	8.78505e-05	9.26746e-05	7.91144e-05
Caproic acid	FFA 6:0	0.000537265	0.000522921	0.000594489	0.000449028	0.000495195	0.000532217	0.000605021	0.000546526	0.000580231	0.000501031	0.000451731	0.000441264	0.00047106	0.000410615	0.000522547
Malonic acid	Malonic acid	1.31871e-05	9.35096e-06	1.09951e-05	6.69539e-06	7.16106e-06	7.85314e-06	9.0407e-06	1.51342e-05	8.5944e-06	7.2049e-06	9.24957e-06	6.75874e-06	6.49134e-06	8.15964e-06	6.29618e-06
Leucinic acid	Leucinic acid	6.31544e-05	3.70219e-05	3.66141e-05	8.84802e-05	4.81984e-05	4.04424e-05	6.23496e-05	4.30834e-05	5.85195e-05	3.87403e-05	5.37925e-05	0.000164825	0.000144095	4.49072e-05	3.47152e-05
Benzoic acid	Benzoic acid	9.06929e-05	0.000103934	7.35925e-05	8.89888e-05	9.22902e-05	8.34942e-05	0.000104205	7.16265e-05	9.01346e-05	8.69061e-05	0.000102459	0.000105064	0.000112816	9.28989e-05	0.000101902
Citraconic acid	Citraconic acid	0.000108931	0.000133956	0.0001041	0.000100455	0.000100719	8.93923e-05	0.000106214	0.000187577	0.000112048	9.70892e-05	9.457e-05	0.000101268	8.73976e-05	8.08838e-05	8.59257e-05
3-Methylglutaric acid	3-Methylglutaric acid	0.00151299	0.00147704	0.0014203	0.00143202	0.00114937	0.0014693	0.00110622	0.00133268	0.00160236	0.00106971	0.00119152	0.00106766	0.00118799	0.00110326	0.00102538
Glutaconic acid	Glutaconic acid	1.96434e-05	5.39236e-05	1.63143e-05	3.33018e-05	2.45646e-05	1.87814e-05	3.82591e-05	3.11049e-05	3.64716e-05	2.44082e-05	2.37142e-05	4.0714e-05	3.19843e-05	2.02376e-05	1.9075e-05
Mandelic acid	Mandelic acid	4.65913e-05	0.000103703	5.69463e-05	1.04554e-05	2.79697e-05	1.42048e-05	4.45239e-05	1.53866e-05	7.38491e-05	5.78014e-05	1.52028e-05	3.19579e-05	1.73715e-05	3.46102e-05	9.66346e-06
Pimelic acid	Pimelic acid	0.000175129	0.000150208	0.000154234	0.000152583	0.000148271	0.000137135	0.000143908	0.0001318	0.000121572	0.000142582	0.000139188	0.000145116	0.000149884	0.000143904	0.00014891
Suberic acid	Suberic acid	3.39846e-05	2.96039e-05	3.78597e-05	9.32622e-05	2.91902e-05	3.40612e-05	2.93197e-05	2.81908e-05	3.09496e-05	2.8281e-05	2.93341e-05	2.87551e-05	2.81137e-05	2.80132e-05	2.73671e-05
Amino adipic acid	Amino adipic acid	1.12277e-05	1.53351e-05	8.22784e-06	6.0528e-06	9.23446e-06	1.21268e-05	1.77722e-05	1.85624e-05	1.23868e-05	8.93096e-06	7.94668e-06	2.53584e-05	9.58265e-06	1.3897e-05	6.94726e-06
Azelaic acid	Azelaic acid	8.07205e-05	7.9573e-05	7.18123e-05	7.14348e-05	7.86225e-05	6.8735e-05	7.09751e-05	7.08083e-05	6.60485e-05	6.31992e-05	6.66368e-05	6.26602e-05	7.53398e-05	5.63799e-05	5.42894e-05
Hippuric acid	Hippuric acid	0.000143571	0.00181648	0.000424821	0.00117634	0.000407482	0.000305951	0.000596111	0.00126904	0.00142846	0.000336934	0.000234918	0.00134857	0.00116162	0.000202485	0.000269306
DL-4-Hydroxyphenyllactic acid	4-Hydroxyphenyllactic acid	0.000122226	0.000119037	9.02007e-05	0.000337033	0.000126837	0.000131183	0.000248184	0.000134178	6.902e-05	0.000116701	0.000138084	0.000265187	0.000172708	7.86944e-05	0.00013926
Dodecanedioic acid	Dodecanedioic acid	2.0781e-05	3.48607e-05	2.21006e-05	1.71457e-05	1.5205e-05	4.21205e-05	3.05217e-05	1.79991e-05	2.11547e-05	2.28027e-05	1.8673e-05	1.98569e-05	2.89499e-05	2.26397e-05	2.3321e-05
Uric acid	Uric acid	0.0137082	0.0133933	0.0136007	0.015088	0.0114495	0.0113824	0.014587	0.0128799	0.0156607	0.0148701	0.0117001	0.0165287	0.0113822	0.0133861	0.011705
2,3-Pyridinedicarboxylic acid	Quinolinic acid	6.60612e-06	7.47656e-06	4.2459e-06	4.8811e-06	6.55653e-06	5.64233e-05	1.50363e-05	1.04597e-05	1.18327e-05	6.19514e-06	6.92277e-06	1.78198e-05	1.32811e-05	1.18512e-05	7.37926e-06
2-Ethylhexanoic acid	2-Ethylhexanoic acid	0.000974667	0.00063575	0.000613018	0.000837291	0.000536727	0.000920422	0.000762086	0.000712662	0.000810404	0.000644212	0.000781289	0.000636094	0.00064009	0.000593843	0.00065604
4-Toluenesulfonic acid	4-Toluenesulfonic acid	0.000200928	0.000147566	0.000179197	0.000222902	0.00015749	0.000169972	0.000164035	0.000169778	0.000883053	0.000251555	0.000243085	0.000339342	0.000195293	0.000199063	0.000179326
Phthalic acid	Phthalic acid	0.000511462	0.000465002	0.000490569	0.000469446	0.000481575	0.000460674	0.000473157	0.000438876	0.000442976	0.000476705	0.00048024	0.000444411	0.000506996	0.000444278	0.000465302
Retinoic acid	Retinoic acid	2.01845e-05	1.49903e-05	1.79383e-05	1.22433e-05	1.11456e-05	1.445e-05	1.72621e-05	2.46289e-05	2.05213e-05	1.71864e-05	1.74816e-05	1.33359e-05	2.04559e-05	1.4964e-05	1.39973e-05
3-Hydroxy-3-methylglutaric acid	3-Hydroxymethylglutaric acid	0.000149733	0.000176657	0.000113028	0.00014777	0.000129611	0.000145466	0.000158911	0.000153531	0.000195878	0.000122827	0.000125843	0.000159309	0.000204261	0.000134024	0.000115433
Hexose	Hexose	0.000453263	0.00136823	0.00041841	0.000576609	0.000703562	0.000629609	0.00135853	0.00159219	0.000529952	0.000444159	0.000371126	0.00160368	0.000527516	0.000369126	0.000327516
L-Asparate	Asp	4.62482e-05	6.68968e-05	3.91405e-05	4.09911e-05	4.84615e-05	0.000432212	0.000104676	6.82672e-05	0.000175478	0.00012984	7.08381e-05	8.34445e-05	6.80318e-05	0.000142838	6.41428e-05
L-Glutamic acid	Glu	0.000364437	0.000611052	0.00041518	0.000646153	0.000559007	0.00167567	0.00134345	0.000660175	0.0023404	0.0013764	0.001069	0.00138972	0.00107082	0.00169633	0.000878381
L-Serine	Ser	0.000252487	0.000185122	0.000155698	0.00012337	0.000201366	0.000164065	0.000192159	0.00018702	0.000245451	0.000299945	0.000147449	0.000290683	0.000115228	0.000139836	0.000165535
Uridine	Uridine	0.000383531	0.000344834	0.000288717	0.000186087	0.000238212	0.000263778	0.000343304	0.000198359	0.000231545	0.000245705	0.000201268	0.000330792	0.000166055	0.00027738	0.000292987
L-Cystine	Cys-Cys	0.000458043	0.00047123	0.000375632	0.000452388	0.000455103	0.000448646	0.000393362	0.000577348	0.000630657	0.000588073	0.000594064	0.000746972	0.00057008	0.000335467	0.000473182
N-Acetyl-L-aspartic acid	N-Acetyl-Asp	8.69221e-05	5.00426e-05	4.62375e-05	5.34388e-05	5.11357e-05	6.76966e-05	6.96153e-05	5.82719e-05	0.000106796	6.56364e-05	4.65175e-05	0.000171221	9.74975e-05	9.05614e-05	6.30573e-05
N-Acetyl-L-leucine	N-Acetyl-Leu	4.34216e-06	7.12738e-06	2.20547e-06	1.18932e-05	3.80281e-06	2.55585e-06	8.34885e-06	6.26589e-06	5.65555e-06	4.80332e-06	3.33375e-06	6.44456e-06	6.68118e-06	4.8374e-06	2.75523e-06
N-Lauroylsarcosine	N-Lauroylsarcosine	3.81055e-07	7.43924e-07	7.07242e-07	4.13375e-07	2.91089e-07	1.39178e-06	2.27388e-06	4.78968e-07	3.26996e-06	7.55438e-07	6.94972e-07	1.81687e-06	1.85804e-06	1.15845e-06	6.96375e-07
Xanthine	Xanthine	4.76822e-06	3.69976e-06	6.80489e-06	3.31657e-05	2.06088e-06	4.78355e-06	8.43265e-06	5.53283e-06	8.66806e-06	7.4337e-06	8.55754e-06	1.07029e-05	5.60456e-06	8.36734e-06	9.8415e-06
Allantoin	Allantoin	6.92768e-06	1.24047e-05	6.28199e-06	2.41745e-05	7.3942e-06	3.00872e-07	7.94384e-06	1.15212e-05	9.06316e-06	1.32554e-05	7.61364e-06	1.25917e-05	3.4621e-06	7.58335e-06	1.05951e-05
N-Acetyl-DL-alanine	N-Acetyl-Ala	5.35376e-05	5.4736e-05	3.37369e-05	4.10691e-05	4.11692e-05	4.20029e-05	5.83809e-05	4.55436e-05	8.01823e-05	4.81214e-05	4.01679e-05	7.96647e-05	7.60973e-05	6.19973e-05	4.06572e-05
O-Succinyl-L-homoserine	O-Succinyl-homoSer	2.44379e-06	1.9621e-06	2.88351e-07	6.74288e-06	1.45399e-06	3.43041e-06	3.0147e-06	2.35205e-06	7.00628e-06	1.64505e-06	2.17609e-06	5.13293e-06	5.6216e-06	2.21158e-06	1.54799e-06
S-Sulfo-L-cysteine	S-Sulfo-Cys	0.000471536	0.000381987	0.000372827	0.000263966	0.00031236	0.000352511	0.000410273	0.000269081	0.000533628	0.000502312	0.000562865	0.000491781	0.000471619	0.000515302	0.00040627
D-Arabitol	Arabitol	5.86461e-05	6.09549e-05	2.06173e-05	0.000566462	2.77842e-05	0.000148363	9.11058e-05	6.7465e-05	7.00297e-05	0.000246478	2.43385e-05	0.000125977	9.28954e-05	8.04305e-05	4.35624e-05
Ascorbic acid	Ascorbic acid	5.16331e-05	5.68321e-05	4.85041e-05	4.78904e-05	3.48704e-05	6.01917e-05	5.49137e-05	4.86679e-05	5.50198e-05	4.2128e-05	4.75457e-05	4.53729e-05	0.000149094	4.39353e-05	3.94452e-05
1-Butyric acid	Butyric acid	0.000169706	0.000167743	0.000158253	0.000155043	0.000144041	0.000175371	0.000145703	0.000188919	0.00017561	0.000169551	0.00015829	0.000177219	0.000194924	0.000167986	0.000182837
2-Deoxy-D-glucose	2-Deoxy-glucose	0.00271845	0.00157755	0.00216405	0.00323996	0.0023364	0.00174868	0.00115747	0.00302347	0.00147361	0.00233294	0.00270611	0.00242357	0.000168278	0.00221785	0.00253295
meso-Erythritol	meso-Erythritol	1.65289e-05	1.00913e-05	7.75055e-06	1.49231e-05	6.50822e-06	0.00216963	2.75504e-05	1.30914e-05	3.0695e-05	1.37452e-05	9.15875e-06	2.44243e-05	2.36721e-05	1.59932e-05	8.53092e-06
Glycerol	Glycerol	9.6483e-06	7.47698e-06	1.02614e-05	0.000143521	3.4132e-06	8.33858e-06	7.68018e-06	1.26384e-06	1.12014e-05	5.47207e-06	8.56595e-06	5.64658e-06	5.63756e-06	8.88817e-06	4.13132e-06
Heptanoic acid	FFA 7:0	0.000246241	0.000181988	0.000237797	0.000212442	0.000185179	0.000209335	0.00021517	0.000267312	0.000260185	0.000214571	0.000237923	0.000195811	0.000186454	0.000201689	0.000214569
Inositol	Inositol	0.000140037	0.000228383	0.000151699	0.000115357	0.000117723	0.00018952	0.000204307	0.000155732	0.000292491	0.000154246	0.00012134	0.000257204	0.000131649	0.000146767	0.000126899
D-Mannitol	Mannitol	3.2163e-05	2.31199e-05	5.11566e-06	3.37671e-05	1.39497e-05	3.22205e-06	0.000183921	0.000367614	0.000268108	2.5561e-05	0.00013675	0.000294242	0.000946242	1.80892e-05	1.36839e-05
Sucrose	Sucrose	7.58469e-07	4.81963e-06	7.28389e-07	3.23074e-06	1.97527e-06	3.22069e-06	2.43753e-06	4.77187e-07	1.36262e-06	1.0566e-06	1.99034e-06	2.80758e-06	9.33939e-05	2.88093e-06	4.08615e-06
Pantothenate	Pantothenate	3.27652e-05	8.59035e-05	2.71958e-05	3.99655e-05	8.61866e-05	1.60669e-05	7.03915e-05	5.8482e-05	4.8801e-05	3.3252e-05	2.59665e-05	5.37333e-05	2.3916e-05	9.26803e-05	3.78208e-05
D-Tagatose	Tagatose	2.71316e-05	6.33462e-05	1.29954e-05	3.6002e-05	3.62981e-05	4.87996e-05	2.70535e-05	2.10712e-05	2.20329e-05	5.94792e-05	6.08052e-05	0.000101924	7.30181e-05	2.3952e-05	2.34889e-05
Hydrocinnamate	Hydrocinnamate	1.31199e-05	0.000162025	4.40595e-05	8.52945e-06	9.90531e-06	1.5021e-05	9.00289e-06	3.33917e-05	1.13475e-05	2.79373e-05	1.8856e-05	6.96013e-06	1.94016e-05	8.41255e-06	2.75507e-05
Ketoleucine	Ketoleucine	0.00076157	0.000664925	0.000705181	0.000790369	0.000531381	0.00061936	0.000835246	0.000681978	0.000760579	0.000480999	0.000703314	0.00105102	0.000743443	0.000537982	0.000447153
Isovaleric acid	Isovaleric acid	0.000431241	0.000345658	0.000367206	0.000371979	0.000366526	0.000434324	0.000428218	0.000429503	0.000434016	0.00040043	0.000395259	0.000408573	0.000433468	0.000456032	0.000494071
Indoxyl sulfate	Indoxyl sulfate	0.000241876	0.00141182	0.000596359	0.000770205	0.00214654	0.00110783	0.00222163	0.00175946	0.00581331	0.00148878	0.000656866	0.0027362	0.00548186	0.00362522	0.00135274
N-Formyl-L-methionine	N-Formylm-Met	5.66196e-05	4.11324e-05	2.81169e-05	6.40962e-05	4.23821e-05	4.02948e-05	6.77582e-05	5.35855e-05	9.33071e-05	5.21035e-05	4.24621e-05	9.59976e-05	7.96597e-05	6.53938e-05	4.04683e-05
2,6-Diaminopurine	2,6-Diaminopurine	7.53334e-06	0.000106086	2.62896e-05	3.39622e-06	4.49341e-06	9.5135e-06	3.92235e-06	1.7666e-05	5.45261e-06	1.5638e-05	1.0147e-05	2.89746e-06	1.27174e-05	5.05175e-06	1.74329e-05
2-Methylhippuric acid	2-Methylhippuric acid	6.90572e-06	1.23773e-05	4.08603e-06	6.3625e-06	6.12009e-06	3.93421e-06	7.62178e-06	8.56723e-06	7.45489e-06	5.85561e-06	7.8205e-06	1.05837e-05	1.12015e-05	4.20016e-06	4.25665e-06
Ketoisoleucine	Ketoisoleucine	0.000567009	0.000401949	0.000463987	0.000551892	0.000371373	0.000394533	0.000582745	0.000399655	0.000363633	0.000336551	0.000393121	0.000655927	0.000642507	0.000390939	0.000304844
Glycerol-phosphate	GP	1.3576e-06	1.44339e-06	8.32722e-07	2.33026e-06	1.48549e-06	7.00362e-07	1.53407e-06	2.09211e-06	6.41673e-07	5.46998e-07	5.73128e-07	1.1584e-06	1.26518e-06	8.44265e-07	6.26588e-07
Niacinamide	Niacinamide	1.85832e-06	2.28772e-06	1.97037e-06	2.2219e-06	1.85264e-06	2.45134e-06	1.65741e-06	1.91112e-06	2.5577e-06	2.91555e-06	2.63601e-06	2.27877e-06	2.57311e-06	2.04849e-06	2.13262e-06
2-Ketobutyric acid	2-Ketobutyric acid	0.000188179	0.000152711	0.000158616	0.000186694	0.000189086	0.000124508	0.000174286	0.000198726	0.000185388	0.00015323	0.000202239	0.000224639	0.000128864	0.000167103	0.00016601
Coniferyl alcohol	Coniferyl alcohol	1.36272e-05	1.81206e-05	1.57076e-05	1.57982e-05	1.47127e-05	1.68463e-05	1.21864e-05	1.43637e-05	1.62658e-05	1.24023e-05	1.27838e-05	1.21227e-05	1.457e-05	1.15462e-05	1.11393e-05
Indol-3-acetic acid	IAA	3.07891e-05	1.61198e-05	1.20565e-05	2.32611e-05	9.2555e-06	8.9173e-06	3.36286e-05	1.96027e-05	4.25204e-05	1.20396e-05	7.65702e-06	2.78897e-05	2.07385e-05	1.00031e-05	8.52912e-06
Na-Acetyl-L-asparagine	N-Acetyl-Asn	1.83044e-05	2.20169e-05	1.05214e-05	4.64216e-05	1.69771e-05	1.05314e-05	2.6219e-05	2.47293e-05	1.55321e-05	2.72251e-05	1.58049e-05	3.04268e-05	2.77966e-05	2.02508e-05	2.11063e-05
L-Phenylalanine	Phe	0.000714316	0.000885339	0.000514788	0.000932678	0.000856474	0.000802742	0.000858443	0.000936515	0.000942306	0.000675461	0.000793132	0.000982416	0.000677916	0.000525692	0.000520158
DL-Beta-Phenyllactic acid	Phenyllactic acid	2.26656e-05	3.19836e-05	1.52055e-05	4.47534e-05	3.21122e-05	2.02293e-05	4.23231e-05	2.93055e-05	2.97798e-05	2.16519e-05	2.21775e-05	0.0001077	0.000222706	1.88746e-05	2.03353e-05
Phosphoric acid	Phosphoric acid	0.000119563	0.000139414	0.000107669	8.05258e-05	0.000113491	0.000118205	0.000124199	0.000100271	0.000130848	0.000122277	0.000102511	0.000105458	0.000123929	0.000128236	7.79033e-05
L-Pyroglutamic acid	PyroGlu	0.000526594	0.000557659	0.000314611	0.000565594	0.000537232	0.000251087	0.000879656	0.000802352	0.00081775	0.0013047	0.000806302	0.00113982	0.000731491	0.000565424	0.000828599
Taurine	Taurine	0.000392646	0.000612757	0.000484984	0.000448146	0.000438928	0.00108256	0.000628096	0.000571403	0.000322945	0.000509998	0.00027515	0.000621175	0.000422282	0.000409045	0.000558804
L-Threonic acid	Threonic acid	0.00415505	0.00275956	0.00283789	0.00160584	0.00328623	0.00300212	0.00337055	0.00421503	0.00387556	0.0027257	0.0041073	0.00284351	0.00138439	0.0033097	0.0025289

### Sheet: Normalized to PIPES
Extended Data Table 3 Metabolite expression in the plasma of healthy volunteers (HV) and metastatic breast cancer patients (MBC)
Expression was calculated using peak area relative to the internal standards of the HRMS precursor piperazine-1,4-bis (2-ethanesulfonic acid) (PIPES).
Compound name	Abbreviation	HV-1	HV-2	HV-3	HV-4	HV-5	MBC-1	MBC-2	MBC-3	MBC-4	MBC-5	MBC-6	MBC-7	MBC-8	MBC-9	MBC-10
Adenine	Adenine	0.00131464	0.00156198	0.00124775	0.00126655	0.00156598	0.00741629	0.00143787	0.00235969	0.00240165	0.00124083	0.00236109	0.000915761	0.00115914	0.00294802	0.00086626
Adenosine	Adenosine	0.00226307	0.00337413	0.00228004	0.00180083	0.00302358	0.02304	0.0014395	0.00534899	0.00420933	0.0025342	0.00536694	0.00114489	0.00209338	0.00831442	0.000818637
Betaine	Betaine	4.59932	7.12537	3.26983	5.99569	6.02713	5.5625	4.34037	4.70062	5.18219	4.50534	5.16876	4.90091	3.78576	3.93706	4.48394
Carnitine	Carnitine	6.01538	5.35118	5.04101	5.66944	6.7416	6.34941	6.76897	6.19131	7.39159	4.67887	6.24071	7.18148	6.18364	5.48219	5.02832
Choline	Choline	0.804584	0.693646	0.352021	0.7982	0.883605	0.858099	1.34026	1.13374	1.13733	1.18632	0.636841	1.04975	1.15293	0.8676	0.539438
Creatine	Creatine	0.423178	0.302288	0.184764	0.282477	0.578448	0.049925	1.59036	1.14849	0.981401	0.887721	0.245319	1.90871	0.478363	0.678498	0.391062
Creatinine	Creatinine	2.46869	2.76931	1.95725	2.61626	2.30343	2.18211	2.70324	2.72729	3.47405	2.65276	2.07609	3.65167	3.60108	3.70212	2.08343
Glycine	Gly	0.000290275	0.000593683	0.000395283	0.000418855	0.000401221	0.000198465	0.000231254	0.000196442	0.000159528	0.000410926	6.31822e-05	0.00028166	0.000331467	0.000111651	0.000428944
4-Hydroxy-L-proline	4-Hydroxy-Pro	0.00515636	0.00139914	0.00226202	0.00175386	0.00284494	0.0130605	0.0124999	0.00307817	0.00936909	0.00561903	0.00545092	0.0428648	0.00276027	0.00841421	0.00273694
Hypoxanthine	Hypoxanthine	0.0189626	0.0296654	0.0328972	0.042762	0.0432488	0.0628658	0.172072	0.0587884	0.140238	0.150823	0.175316	0.142998	0.174121	0.201952	0.148685
L-Alanine	Ala	0.0345681	0.0321667	0.0152337	0.0231444	0.0308398	0.018485	0.0234878	0.02555	0.0315545	0.0335278	0.0261615	0.0393552	0.0232604	0.0172837	0.0247285
L-Arginine	Arg	0.233912	0.347268	0.214631	0.244139	0.348227	0.196098	0.220535	0.295322	0.156638	0.199746	0.165549	0.154239	0.173178	0.131181	0.187063
L-Asparagine	Asn	0.00310509	0.00471728	0.00256396	0.00520802	0.00397212	0.00321577	0.00317374	0.00386815	0.003527	0.00477068	0.00293687	0.00252813	0.00213733	0.0023511	0.00319287
L-Citrulline	Citrulline	0.0147896	0.0208856	0.0132067	0.0199331	0.0136847	0.0166731	0.0238509	0.0253607	0.0161776	0.0160308	0.0108457	0.0337508	0.0333746	0.0253274	0.0163337
L-Glutamine	Gln	0.495902	0.515268	0.498158	0.515312	0.509173	0.369614	0.537879	0.582053	0.556207	0.595952	0.453839	0.591868	0.484148	0.443434	0.556112
L-Histidine	His	0.164568	0.173653	0.142567	0.238246	0.165715	0.0995795	0.185152	0.196832	0.167166	0.208001	0.1292	0.169875	0.118158	0.15603	0.166569
L-Isoleucine	Ile	0.262943	0.226353	0.161517	0.269811	0.214567	0.230613	0.270222	0.340707	0.240108	0.258847	0.15693	0.284426	0.18608	0.282132	0.104989
L-Leucine	Leu	0.402356	0.366277	0.272703	0.377661	0.311857	0.289	0.416166	0.532476	0.452194	0.34999	0.269677	0.499211	0.235992	0.34584	0.143832
L-Lysine	Lys	0.0643535	0.0721766	0.064084	0.054064	0.0719302	0.0603585	0.0761913	0.0859021	0.0686682	0.0546376	0.0500338	0.0694487	0.048813	0.0570293	0.0464662
L-Methionine	Met	0.0925226	0.0805385	0.0704643	0.126709	0.0894652	0.045425	0.10633	0.100798	0.0810267	0.119883	0.0541829	0.0815396	0.0533109	0.0548704	0.0756556
L-Ornithine	Orn	0.00736785	0.0114551	0.00450341	0.00980653	0.00818236	0.0118657	0.0119048	0.0151728	0.0208111	0.0118576	0.00878455	0.0189075	0.00792894	0.0160955	0.00821879
L-Proline	Pro	3.04209	2.39416	1.55895	4.51666	2.31921	2.97751	2.83114	2.78027	3.50546	2.76725	3.9822	4.03317	2.82298	2.07212	1.87018
L-Threonine	Thr	0.0626544	0.0534089	0.0610246	0.0960654	0.0728658	0.0521463	0.0674774	0.0591932	0.0278464	0.076642	0.0414971	0.0472693	0.0283376	0.0239926	0.0699313
L-Tryptophan	Trp	0.14852	0.123977	0.0852924	0.177997	0.125544	0.0972187	0.112129	0.131921	0.106158	0.128562	0.099324	0.135494	0.0509094	0.0644357	0.0892505
L-Tyrosine	Tyr	0.0520722	0.0632357	0.0484317	0.0775261	0.0685295	0.0661948	0.0578497	0.0743745	0.0403992	0.0558321	0.0654233	0.0516289	0.103515	0.0254376	0.054214
L-Valine	Val	0.435192	0.375067	0.286216	0.396319	0.346012	0.312322	0.447121	0.462881	0.465683	0.349727	0.305326	0.479229	0.276273	0.353316	0.190228
Dimethylglycine	DMG	0.112006	0.143939	0.0736258	0.188257	0.148881	0.118558	0.195838	0.126331	0.24972	0.238098	0.127606	0.254832	0.251885	0.157174	0.123588
Sarcosine	Sarcosine	0.00949355	0.00612438	0.00353488	0.00619431	0.0129086	0.000769704	0.0370451	0.0289304	0.0226385	0.0231856	0.00505497	0.0464803	0.01116	0.0151873	0.00879793
Isovalerylglycine	IsovalerylGly	0.260526	0.399115	0.0068163	0.00862639	0.00339049	0.0183439	0.00932088	0.19243	0.0520102	0.0148279	0.0181229	0.0254696	0.0187747	0.0132585	0.00533123
L-Kynurenine	Kynurenine	0.00389368	0.00355007	0.00283856	0.00274737	0.00370681	0.0071876	0.00555732	0.0047117	0.00598225	0.00306984	0.00390878	0.00711079	0.00272088	0.00491692	0.00401256
Phosphocholine	Phosphocholine	0.00557128	0.00849415	0.00327373	0.00311066	0.0045648	0.0141504	0.00486165	0.00619278	0.00236632	0.00183186	0.00164008	0.00373212	0.00315245	0.00255143	0.00124195
DL-methionine sulfoxide	MSO	0.00529481	0.00921251	0.00130071	0.0115791	0.00442454	0.0033828	0.010274	0.00943935	0.0036949	0.0134397	0.00704494	0.01405	0.00507735	0.00407218	0.00500076
N,N-Dimethylarginine	Asymmetric dimethyl-Arg	0.0114133	0.013658	0.00665223	0.0110983	0.013415	0.00314915	0.0181757	0.0213848	0.0264074	0.027709	0.0193672	0.039966	0.0222773	0.0155412	0.0182069
N6,N6,N6-Trimethyl-L-lysine	Trimethyl-Lys	0.0275846	0.0128471	0.0096751	0.013172	0.0154184	0.00891981	0.0236783	0.0223541	0.0458675	0.0185233	0.0159964	0.0407202	0.0424322	0.0272149	0.0152282
Urocanic acid	Urocanic acid	0.011773	0.00824644	0.00902263	0.00982939	0.00638585	0.00900027	0.0108693	0.0107964	0.00697358	0.00555707	0.00889151	0.0152585	0.0105944	0.00558766	0.00805852
1-Methylhistidine	1-Methyl-His	0.0112026	0.00662886	0.00475433	0.00602451	0.00712742	0.0043758	0.0160962	0.0201957	0.0287927	0.0236995	0.0113305	0.0656751	0.019833	0.0152399	0.0119627
N-Acetyl-L-glutamate	N-Acetyl-Glu	0.000109904	0.000207241	3.46914e-05	0.000492367	8.82644e-05	0.000128715	0.000265383	0.00020078	0.000338205	0.000132533	0.000120863	0.000408165	0.000312412	0.000262236	5.67476e-05
O-Acetylcarnitine	Acetylcarnitine	1.04016	1.28318	1.39164	1.61481	1.1015	1.26219	1.60053	0.927918	1.7103	0.716541	1.51712	1.45097	0.873288	1.51584	1.21042
4-Guanidinobutanoate	4-Guanidinobutanoate	0.00196002	0.0052762	0.00102026	0.00627888	0.00154599	0.00202582	0.0031011	0.00309888	0.00570208	0.00130041	0.00177678	0.00644539	0.018886	0.00103753	0.00310367
Glycerophosphocholine	Glycerophosphocholine	0.0920033	0.0980125	0.0650224	0.121236	0.0853705	0.100494	0.102338	0.0747407	0.0787549	0.0772657	0.0315279	0.055276	0.0785075	0.100323	0.0724254
Imidazole lactate	Imidazole lactate	0.0117739	0.0169375	0.0145786	0.0566575	0.0109273	0.00821085	0.0156921	0.01176	0.0118606	0.0163807	0.00971699	0.0149431	0.024323	0.0122951	0.0136174
DL-Hexanoylcarnitine	Hexanoylcarnitine	0.0106879	0.0123681	0.00526119	0.00627203	0.0122766	0.020455	0.00805396	0.0139309	0.00669372	0.0179983	0.0143121	0.00804623	0.0217025	0.00755042	0.00466816
L-Homoarginine	Homoarginine	0.0139601	0.0165297	0.0248122	0.0250771	0.0356764	0.0127235	0.0157033	0.0251217	0.00654637	0.00812247	0.0114389	0.00927494	0.00944387	0.0116239	0.0112176
Pipecolic acid	Pipecolic acid	0.10042	0.195613	0.122286	0.103498	0.0809302	0.177572	0.107876	0.121717	0.0638206	0.114048	0.168576	0.154611	0.0685769	0.110067	0.096564
N-methylethanolamine	N-Methylethanolamine	0.0211269	0.059916	0.0357509	0.0789119	0.0737775	0.0343861	0.156057	0.0888121	0.228338	0.0455389	0.0348445	0.0605477	0.0967011	0.063944	0.0411204
L-Phenylalanine	Phe (M+H)	0.335394	0.381697	0.234499	0.4201	0.421121	0.364226	0.415363	0.492596	0.485256	0.348695	0.378086	0.427179	0.321116	0.271907	0.258858
Taurine	Taurine (M+H)	0.00990552	0.0176623	0.0133911	0.0130381	0.012135	0.0359559	0.0169189	0.0169649	0.0091331	0.0151358	0.00730902	0.0171474	0.0115596	0.0126207	0.0142666
2-Isopropylmalic acid	2-Isopropylmalic acid	0.00115855	0.0019408	0.00104072	0.00279716	0.000780088	0.00781191	0.00158491	0.001367	0.00124946	0.000894191	0.00116333	0.00224161	0.00318919	0.000989937	0.000725225
2-Ketoglutaric acid	2KG	0.00681736	0.00485745	0.00455612	0.00797656	0.00495128	0.0083267	0.00628344	0.00501256	0.00758288	0.00449938	0.00601933	0.0166383	0.00865304	0.00575841	0.00700159
3-Hydroxybutyric acid	3-Hydroxybutyric acid	0.0171367	0.00749364	0.0136952	0.020061	0.00967044	0.0174602	0.0307119	0.0103126	0.0164738	0.00798985	0.0179373	0.0257225	0.0151231	0.0197623	0.0126966
rac 3-Hydroxyisobutyric acid	3-Hydroxyisobutyric acid	0.00264203	0.00206476	0.00219205	0.00323477	0.00192415	0.00198426	0.00450153	0.00319987	0.0024299	0.00174413	0.00167694	0.00258963	0.00249837	0.00223408	0.00242117
cis-Aconitic acid	cis-Aco	0.0393151	0.0389862	0.0296807	0.0545806	0.0359935	0.0541231	0.049492	0.040856	0.0728619	0.0798987	0.0409928	0.0718402	0.0429915	0.0551481	0.0404763
Citric acid	Cit	1.94472	2.01772	1.76083	1.9731	1.87289	1.86463	1.72186	1.87115	2.16937	1.5356	1.6669	1.41727	1.71497	1.66437	1.38951
D-Gluconic acid	Gluconic acid	0.0413492	0.0565914	0.0290482	0.0299525	0.0469992	0.0591298	0.0842187	0.0582635	0.142585	0.0607524	0.049584	0.0748498	0.098305	0.0627042	0.0442112
D-Glyceric acid	Glyceric acid	0.00424713	0.00467558	0.00327192	0.00365566	0.00418612	0.00666733	0.00488936	0.0047291	0.00763944	0.00531389	0.00502789	0.00510199	0.00499643	0.00458067	0.00383165
Fumaric acid	Fum	0.0160235	0.0143048	0.0119587	0.0149371	0.00682338	0.0143286	0.011816	0.0131148	0.0186283	0.0104555	0.0125536	0.016104	0.0127197	0.0114765	0.0094427
Malic acid	Mal	0.143874	0.123735	0.106225	0.132216	0.0594778	0.124498	0.100227	0.109987	0.159584	0.0876515	0.108736	0.137703	0.109188	0.0971561	0.0805552
Succinic acid	Suc	0.00559056	0.00418275	0.00338584	0.00531026	0.00359639	0.0036654	0.00331821	0.00445646	0.00418453	0.00487217	0.00407819	0.00624244	0.00352684	0.00391552	0.00314573
Caproic acid	FFA 6:0	0.022982	0.0228055	0.025047	0.0200725	0.0223725	0.0243062	0.0260402	0.0248889	0.0265144	0.021417	0.018663	0.017048	0.0189112	0.0173485	0.0207774
Malonic acid	Malonic acid	0.000564088	0.000407811	0.000463244	0.000299298	0.00032353	0.000358651	0.000389113	0.000689213	0.000392733	0.00030798	0.00038214	0.00026112	0.000260601	0.000344746	0.000250347
Leucinic acid	Leucinic acid	0.00270148	0.00161459	0.00154262	0.00395525	0.00217756	0.001847	0.00268354	0.00196203	0.00267412	0.00165599	0.0022224	0.00636791	0.00578485	0.00189734	0.00138034
Benzoic acid	Benzoic acid	0.00387946	0.00453274	0.0031006	0.00397799	0.00416959	0.00381316	0.00448499	0.00326188	0.00411882	0.00371488	0.00423303	0.00405909	0.00452912	0.003925	0.00405181
Citraconic acid	Citraconic acid	0.00465961	0.00584206	0.00438594	0.00449053	0.00455039	0.00408253	0.00457147	0.00854227	0.00512018	0.00415016	0.0039071	0.00391242	0.00350866	0.00341736	0.00341656
3-Methylglutaric acid	3-Methylglutaric acid	0.0647193	0.0644164	0.05984	0.0640143	0.0519277	0.0671025	0.0476116	0.0606903	0.0732219	0.0457256	0.0492268	0.0412484	0.047693	0.046613	0.0407711
Glutaconic acid	Glutaconic acid	0.000840262	0.0023517	0.000687355	0.00148866	0.0011098	0.000857742	0.00164667	0.00141652	0.00166662	0.00104335	0.000979737	0.00157296	0.00128404	0.000855041	0.000758458
Mandelic acid	Mandelic acid	0.00199298	0.00452268	0.00239926	0.000467379	0.00126364	0.000648729	0.00191631	0.000700709	0.00337463	0.00247077	0.000628093	0.00123467	0.000697397	0.00146229	0.000384237
Pimelic acid	Pimelic acid	0.00749127	0.00655082	0.0064982	0.00682076	0.00669874	0.00626294	0.00619382	0.00600217	0.00555539	0.00609478	0.00575047	0.00560647	0.00601722	0.00607999	0.00592093
Suberic acid	Suberic acid	0.00145372	0.00129108	0.00159511	0.00416901	0.00131879	0.00155557	0.00126193	0.00128382	0.00141428	0.0012089	0.00121192	0.00111094	0.00112865	0.00118356	0.00108817
Amino adipic acid	Amino adipic acid	0.000480275	0.000668791	0.000346655	0.000270573	0.000417204	0.00055383	0.000764919	0.000845334	0.00056603	0.000381762	0.000328312	0.000979706	0.000384705	0.000587151	0.000276236
Azelaic acid	Azelaic acid	0.00345289	0.00347031	0.0030256	0.00319328	0.00355209	0.00313911	0.00305478	0.00322462	0.00301817	0.00270151	0.00275306	0.00242084	0.00302459	0.00238206	0.00215864
Hippuric acid	Hippuric acid	0.00614136	0.0792199	0.0178985	0.0525851	0.0184097	0.0139727	0.0256567	0.0577924	0.0652756	0.0144025	0.00970549	0.0521013	0.0466343	0.00855505	0.0107081
DL-4-Hydroxyphenyllactic acid	4-Hydroxyphenyllactic acid	0.00522831	0.0051914	0.00380033	0.0150661	0.00573039	0.00599111	0.0106819	0.00611047	0.00315396	0.00498848	0.00570486	0.0102453	0.00693354	0.00332485	0.00553724
Dodecanedioic acid	Dodecanedioic acid	0.000888923	0.00152033	0.000931143	0.00076645	0.000686948	0.00192363	0.00131366	0.000819682	0.00096669	0.000974722	0.000771465	0.000767157	0.00116222	0.000956529	0.000927284
Uric acid	Uric acid	0.586379	0.584105	0.573024	0.674465	0.517277	0.519832	0.627826	0.586551	0.715636	0.635633	0.483384	0.638578	0.456948	0.565563	0.465413
2,3-Pyridinedicarboxylic acid	Quinolinic acid	0.000282582	0.000326065	0.000178888	0.000218195	0.000296218	0.00257684	0.000647162	0.000476335	0.000540711	0.000264816	0.00028601	0.000688456	0.000533181	0.000500716	0.000293413
2-Ethylhexanoic acid	2-Ethylhexanoic acid	0.0416922	0.0277261	0.0258277	0.0374286	0.0242488	0.0420355	0.0328003	0.0324548	0.0370325	0.0275374	0.0322785	0.0245751	0.0256971	0.02509	0.0260854
4-Toluenesulfonic acid	4-Toluenesulfonic acid	0.00859486	0.00643561	0.00754994	0.00996418	0.00711525	0.00776258	0.00706006	0.00773174	0.0403523	0.0107529	0.0100429	0.0131103	0.00784023	0.00841044	0.00713035
Phthalic acid	Phthalic acid	0.0218782	0.0202795	0.0206687	0.0209852	0.0217571	0.0210389	0.0203647	0.0199865	0.0202424	0.0203772	0.0198408	0.0171696	0.0203538	0.0187708	0.0185013
Retinoic acid	Retinoic acid	0.000863411	0.000653754	0.000755776	0.000547299	0.000503549	0.000659928	0.000742961	0.0011216	0.000937746	0.000734647	0.00072224	0.000515223	0.00082122	0.000632231	0.000556557
3-Hydroxy-3-methylglutaric acid	3-Hydroxymethylglutaric acid	0.00640493	0.00770432	0.00476209	0.00660561	0.0058557	0.0066434	0.00683956	0.00699181	0.0089509	0.00525035	0.00519912	0.00615479	0.00820024	0.00566254	0.00458982
Hexose	Hexose	0.0193887	0.0596707	0.0176285	0.0257756	0.0317863	0.0287541	0.0584711	0.0725088	0.0242169	0.0189859	0.0153328	0.0619572	0.0211777	0.0155957	0.0130226
L-Asparate	Asp	0.0019783	0.00291748	0.00164907	0.00183239	0.00218945	0.019739	0.00450526	0.0031089	0.0080187	0.00555014	0.00292663	0.00322383	0.0027312	0.00603494	0.00255044
L-Glutamic acid	Glu	0.0155891	0.026649	0.0174924	0.0288844	0.0252554	0.0765274	0.0578225	0.0300645	0.106948	0.0588354	0.0441653	0.053691	0.042989	0.0716702	0.034926
L-Serine	Ser	0.0108004	0.00807349	0.00655989	0.00551487	0.00909752	0.00749281	0.00827053	0.0085169	0.0112162	0.0128214	0.00609175	0.0112303	0.00462593	0.00590811	0.00658197
Uridine	Uridine	0.0164059	0.0150388	0.0121642	0.0083185	0.0107622	0.0120467	0.0147758	0.0090333	0.0105808	0.0105029	0.00831527	0.01278	0.00666646	0.0117194	0.0116497
L-Cystine	Cys-Cys	0.0195932	0.0205512	0.0158262	0.0202227	0.0205611	0.0204896	0.0169303	0.0262925	0.0288187	0.0251377	0.0245434	0.0288588	0.0228864	0.0141735	0.0188146
N-Acetyl-L-aspartic acid	N-Acetyl-Asp	0.00371817	0.00218244	0.00194808	0.00238883	0.00231026	0.00309169	0.00299625	0.00265371	0.00488019	0.00280569	0.00192184	0.00661502	0.00391413	0.00382624	0.00250727
N-Acetyl-L-leucine	N-Acetyl-Leu	0.000185739	0.000310837	9.29208e-05	0.00053165	0.000171807	0.000116725	0.000359335	0.00028535	0.000258438	0.000205322	0.000137732	0.000248982	0.000268222	0.000204381	0.000109553
N-Lauroylsarcosine	N-Lauroylsarcosine	1.62999e-05	3.24438e-05	2.97975e-05	1.84787e-05	1.31511e-05	6.35621e-05	9.78679e-05	2.18123e-05	0.000149425	3.22918e-05	2.87123e-05	7.01936e-05	7.45926e-05	4.89449e-05	2.76891e-05
Xanthine	Xanthine	0.000203965	0.000161353	0.000286704	0.00148258	9.31086e-05	0.000218464	0.000362942	0.000251966	0.000396098	0.00031776	0.00035355	0.000413502	0.000225	0.000353522	0.000391316
Allantoin	Allantoin	0.000296337	0.000540991	0.000264673	0.00108065	0.000334063	1.37408e-05	0.000341904	0.000524678	0.000414153	0.000566615	0.000314553	0.000486473	0.000138989	0.000320398	0.000421282
N-Acetyl-DL-alanine	N-Acetyl-Ala	0.00229012	0.00238713	0.0014214	0.00183588	0.00185999	0.00191826	0.00251272	0.00207407	0.00366404	0.00205699	0.00165951	0.0030778	0.003055	0.0026194	0.0016166
O-Succinyl-L-homoserine	O-Succinyl-homoSer	0.000104535	8.55703e-05	1.21488e-05	0.000301421	6.56898e-05	0.000156666	0.000129753	0.000107113	0.000320161	7.03191e-05	8.99037e-05	0.000198308	0.000225685	9.34395e-05	6.15511e-05
S-Sulfo-L-cysteine	S-Sulfo-Cys	0.0201703	0.0166591	0.0157079	0.0117998	0.0141121	0.0160991	0.0176582	0.012254	0.0243848	0.0214717	0.0232544	0.0189997	0.0189336	0.0217716	0.016154
D-Arabitol	Arabitol	0.00250864	0.00265834	0.000868647	0.025322	0.00125526	0.00677568	0.0039212	0.00307237	0.0032001	0.0105359	0.00100553	0.00486704	0.00372938	0.0033982	0.00173212
Ascorbic acid	Ascorbic acid	0.00220865	0.00247854	0.00204358	0.0021408	0.00157541	0.00274894	0.00236349	0.00221635	0.0025142	0.0018008	0.00196432	0.00175296	0.00598554	0.00185627	0.00156841
1-Butyric acid	Butyric acid	0.0072593	0.00731557	0.00666752	0.00693075	0.00650766	0.00800914	0.00627109	0.00860341	0.00802473	0.0072476	0.00653967	0.00684675	0.0078254	0.00709745	0.00726993
2-Deoxy-D-glucose	2-Deoxy-glucose	0.116284	0.0687997	0.0911758	0.144833	0.105557	0.0798618	0.0498177	0.137689	0.0673387	0.0997237	0.111801	0.093633	0.00675568	0.0937044	0.100715
meso-Erythritol	meso-Erythritol	0.000707039	0.000440098	0.000326546	0.000667091	0.000294036	0.0990867	0.00118577	0.000596185	0.00140265	0.000587549	0.000378388	0.000943616	0.000950338	0.000675718	0.000339205
Glycerol	Glycerol	0.000412714	0.000326084	0.000432335	0.00641568	0.000154205	0.000380821	0.000330556	5.75554e-05	0.000511864	0.000233908	0.000353897	0.000218152	0.000226325	0.000375527	0.000164269
Heptanoic acid	FFA 7:0	0.0105332	0.00793679	0.0100189	0.0094966	0.00836623	0.00956026	0.00926095	0.0121734	0.0118895	0.00917203	0.00982964	0.00756505	0.00748539	0.00852138	0.00853164
Inositol	Inositol	0.00599018	0.00996016	0.00639139	0.00515669	0.00531863	0.00865535	0.00879338	0.00709204	0.0133658	0.00659339	0.0050131	0.00993691	0.00528517	0.00620092	0.00504574
D-Mannitol	Mannitol	0.0013758	0.0010083	0.000215533	0.00150946	0.000630236	0.00014715	0.00791596	0.0167412	0.0122516	0.00109263	0.00564975	0.0113678	0.0379878	0.00076427	0.000544099
Sucrose	Sucrose	3.24441e-05	0.000210192	3.06885e-05	0.000144421	8.92408e-05	0.000147088	0.000104912	2.17312e-05	6.22667e-05	4.51653e-05	8.22295e-05	0.000108469	0.00374939	0.00012172	0.000162473
Pantothenate	Pantothenate	0.00140156	0.0037464	0.00114581	0.00178654	0.00389383	0.000733772	0.00302966	0.00266328	0.00223003	0.00142139	0.00107279	0.00207595	0.000960132	0.00391576	0.00150383
D-Tagatose	Tagatose	0.00116058	0.00276264	0.000547524	0.00160936	0.00163991	0.00222867	0.00116439	0.000959588	0.00100682	0.00254249	0.00251213	0.00393776	0.00293138	0.00101198	0.000933962
Hydrocinnamate	Hydrocinnamate	0.000561213	0.0070662	0.00185632	0.000381284	0.000447513	0.000686006	0.000387485	0.00152066	0.000518541	0.0011942	0.000779024	0.0002689	0.000778895	0.000355432	0.00109546
Ketoleucine	Ketoleucine	0.0325768	0.0289985	0.0297107	0.0353312	0.0240073	0.028286	0.0359491	0.0310574	0.0347557	0.0205607	0.029057	0.0406054	0.0298462	0.0227298	0.0177796
Isovaleric acid	Isovaleric acid	0.0184467	0.0150747	0.0154711	0.0166282	0.0165593	0.0198355	0.0184306	0.0195596	0.0198329	0.0171167	0.0163299	0.015785	0.017402	0.0192674	0.0196452
Indoxyl sulfate	Indoxyl sulfate	0.0103465	0.0615717	0.0251258	0.0344298	0.0969786	0.0505943	0.0956192	0.080126	0.265647	0.0636391	0.027138	0.105711	0.220075	0.153166	0.0537876
N-Formyl-L-methionine	N-Formylm-Met	0.00242195	0.00179385	0.00118462	0.00286523	0.00191479	0.00184025	0.00291632	0.00244029	0.00426379	0.00222721	0.00175429	0.00370881	0.00319802	0.0027629	0.00160909
2,6-Diaminopurine	2,6-Diaminopurine	0.000322245	0.00462658	0.00110763	0.000151818	0.000203008	0.000434479	0.000168818	0.000804511	0.000249164	0.000668461	0.000419216	0.000111941	0.000510554	0.000213437	0.000693162
2-Methylhippuric acid	2-Methylhippuric acid	0.000295398	0.000539797	0.000172153	0.000284417	0.0002765	0.000179674	0.000328042	0.000390153	0.000340661	0.000250303	0.000323099	0.000408895	0.000449695	0.000177457	0.000169252
Ketoisoleucine	Ketoisoleucine	0.0242543	0.0175297	0.0195487	0.0246707	0.0167783	0.0180182	0.0250814	0.0182004	0.0166167	0.0143862	0.0162415	0.0253413	0.0257941	0.0165173	0.0121211
Glycerol-phosphate	GP	5.80724e-05	6.29487e-05	3.50843e-05	0.000104167	6.71129e-05	3.19854e-05	6.60265e-05	9.52752e-05	2.93221e-05	2.33819e-05	2.36784e-05	4.47542e-05	5.07919e-05	3.56704e-05	2.49143e-05
Niacinamide	Niacinamide	7.94911e-05	9.97712e-05	8.30158e-05	9.93234e-05	8.37007e-05	0.000111952	7.13351e-05	8.70328e-05	0.000116878	0.000124628	0.000108905	8.80389e-05	0.0001033	8.65489e-05	8.47967e-05
2-Ketobutyric acid	2-Ketobutyric acid	0.00804952	0.00665997	0.00668281	0.00834562	0.00854275	0.00568626	0.00750129	0.00905003	0.00847156	0.00654994	0.00835539	0.0086788	0.00517336	0.00706015	0.00660087
Coniferyl alcohol	Coniferyl alcohol	0.000582914	0.000790268	0.000661792	0.000706215	0.000664708	0.000769369	0.000524503	0.000654127	0.000743287	0.000530149	0.000528154	0.000468352	0.000584927	0.00048783	0.00044292
Indol-3-acetic acid	IAA	0.00131703	0.000703013	0.000507963	0.00103982	0.000418155	0.000407251	0.00144738	0.000892708	0.00194303	0.000514643	0.000316345	0.0010775	0.000832566	0.000422631	0.000339134
Na-Acetyl-L-asparagine	N-Acetyl-Asn	0.000782985	0.000960195	0.000443287	0.00207514	0.000767011	0.000480966	0.00112847	0.00112618	0.000709759	0.00116376	0.000652971	0.00117552	0.00111592	0.000855601	0.000839226
L-Phenylalanine	Phe (M-H)	0.0305555	0.0386111	0.021689	0.0416927	0.0386947	0.036661	0.0369475	0.0426491	0.0430599	0.0288732	0.0327678	0.037955	0.0272156	0.0222106	0.0206824
DL-Beta-Phenyllactic acid	Phenyllactic acid	0.000969539	0.00139486	0.000640637	0.00200057	0.0014508	0.000923868	0.00182159	0.00133458	0.00136083	0.000925527	0.000916252	0.00416093	0.00894074	0.000797455	0.00080857
Phosphoric acid	Phosphoric acid	0.00511441	0.00608007	0.00453633	0.00359967	0.00512741	0.00539838	0.00534555	0.00456638	0.00597928	0.00522683	0.00423518	0.00407431	0.00497524	0.00541801	0.00309758
L-Pyroglutamic acid	PyroGlu	0.0225255	0.0243205	0.0132552	0.0252832	0.0242717	0.0114671	0.0378605	0.0365392	0.0373682	0.0557704	0.0333119	0.0440361	0.0293664	0.0238893	0.0329466
Taurine	Taurine (M-H)	0.0167958	0.0267234	0.0204333	0.0200331	0.0198304	0.0494404	0.0270333	0.0260218	0.0147574	0.0218003	0.0113676	0.0239987	0.0169529	0.0172822	0.0222191
L-Threonic acid	Threonic acid	0.177736	0.120349	0.119566	0.0717846	0.148469	0.137106	0.145069	0.191953	0.177099	0.116513	0.169691	0.109857	0.0555777	0.139835	0.100554
