## Supplementary material for "Low albumin status accompanies multi-layered immunosuppressive phenotypes in metastatic breast cancer patients": Table S4

### Sheet: Extended Data Table 4
Extended Data Table 4 Metabolite expression in the plasma of sham-operated and 4T1-bearing mice
Expression was calculated using peak area relative to the internal standards of the HRMS precursor 10-camphorsulfonic acid (10-camp).
Compound name	Abbreviation	Sham-1	Sham-2	Sham-3	4T1-1	4T1-2	4T1-3
2-Isopropylmalic acid	2-Isopropylmalic acid	0.00372971	0.00146261	0.0019114	0.000712231	0.000996986	0.000176231
2-Ketoglutaric acid	2KG	1.4627	1.53966	1.35876	0.416935	0.790955	0.356631
3-Hydroxybutyric acid	3-Hydroxybutyric acid	1.92693	7.37247	1.88925	9.66205	6.41813	6.7073
6-Phosphogluconic acid	6PG	0.00790231	0.00477962	0.0684726	0.00102423	0.0401542	0.00553093
Adenosine 5'-diphosphate	ADP	0.0109007	0.00824224	0.0392333	0.000918383	0.0301383	0.019853
Adenosine 5'-diphosphate ribose	ADP-Rib	0.0395142	0.0326626	0.0929372	0.00199663	0.0790099	0.0554289
Adenosine 5'-monophosphate	AMP	0.0831236	0.0594467	0.805684	0.00459645	0.656627	0.252488
Adenosine 5'-triphosphate	ATP	0.000210552	0.000227807	0.00076987	0.000665815	0.000744481	0.00133415
Cytidine-5'-monophosphate	CMP	0.00143739	0.00145352	0.0030217	0.00188916	0.00470633	0.00535798
D-Fructose 1,6-bisphosphate	FBP	7.55734e-05	0.000108502	0.00132241	3.27343e-05	0.000280076	0.000421639
D-Fructose 6-phosphate	F6P	0.0154088	0.0106543	0.0115845	0.00854134	0.0191106	0.0204981
D-Glucose 1-phosphate	G1P	0.00898115	0.00915049	0.0153601	0.00917286	0.0145254	0.0080879
D-Glucose 6-phosphate	G6P	0.0877583	0.0612314	0.0606193	0.045957	0.0941349	0.0890724
D-Glucuronic acid	Glucuronic acid	0.0829075	0.0891605	0.0829327	0.0833712	0.0857713	0.0882671
D-Ribose 5-phosphate	R5P	0.0668632	0.0567334	0.0898579	0.0403904	0.110715	0.0734598
D-Sedoheputulose 7-phosphate	S7P	0.0252462	0.0141016	0.0437973	0.0191458	0.0667396	0.0393024
Glycerol-phosphate	GP	0.403351	0.348127	0.392999	0.387181	0.489337	0.427303
Guanosine 5'-monophosphate	GMP	0.0209364	0.0165008	0.0511977	0.00499897	0.079949	0.0437629
Inosine 5'-monophosphate	IMP	0.00126548	0.000900845	0.00635395	0.000466568	0.0069987	0.00316757
Isocitric acid	IsoCit	0.310561	0.36597	0.35931	0.401072	0.453912	0.352104
Malic acid	Mal	3.04271	3.34625	3.69206	1.14498	2.93123	0.999059
Phosphoenolpyruvic acid	PEP	0.0237428	0.0241568	0.0538402	0.00515974	0.0515131	0.0217871
Phosphoric acid	Phosphoric acid	9.27853	10.8465	12.9608	4.603	11.7132	6.05082
Uridine 5'-diphosphate	UDP	0.000205509	0.000278551	0.000695818	9.0944e-05	0.00035867	0.000215369
Uridine 5'-diphosphate glucose	UDP-Glc	0.00429224	0.0035818	0.00913763	0.000610851	0.00869474	0.00652269
Uridine 5'-monophosphate	UMP	0.0281086	0.0224686	0.0614719	0.0059182	0.0653792	0.0461819
Caproic acid	FFA 6:0	0.0357154	0.0404959	0.0368645	0.0372178	0.0472407	0.0450551
Oxalic acid	Oxalic acid	0.659902	0.625919	0.703983	0.516195	0.68331	0.872738
Malonic acid	Malonic acid	0.0803029	0.130636	0.0783046	0.129328	0.108748	0.110197
Benzoic acid	Benzoic acid	0.0193928	0.031269	0.0297558	0.0140121	0.0238191	0.019569
Citraconic acid	Citraconic acid	0.0124086	0.0155593	0.0159617	0.0148377	0.0182163	0.0213235
Mandelic acid	Mandelic acid	0.00339002	0.00496331	0.00371197	0.00295499	0.0021156	0.00301089
Thiodiacetic acid	Thiodiacetic acid	0.000271226	0.000176706	0.000242212	8.23611e-05	0.000420991	3.30316e-05
2-Hydroxyphenylacetic acid	2-Hydroxyphenylacetic acid	0.00573622	0.00528797	0.00573503	0.00183929	0.00304151	0.00246094
Pimelic acid	Pimelic acid	0.017098	0.0230532	0.0169778	0.00413211	0.0168697	0.00359752
4-Hydroxybenzoic acid	4-Hydroxybenzoic acid	0.00912353	0.00769802	0.0068621	0.00408307	0.00568551	0.00358283
4-Hydroxyphenylacetic acid	4-Hydroxyphenylacetic acid	0.0141847	0.0296039	0.011225	0.0168591	0.0149116	0.00903499
Tartaric acid	Tartaric acid	0.0166103	0.0139045	0.0212561	0.00950142	0.0143574	0.0175448
Tricarballylic acid	Tricarballylic acid	0.00803809	0.00836788	0.0133115	0.00380443	0.00508308	0.00372665
Orotic acid	Orotic acid	0.00991171	0.0100828	0.00761662	0.0237524	0.0115876	0.0182648
Vanillic acid	Vanillic acid	0.000633745	0.000480413	0.000958933	0.000177969	0.000378876	0.000315708
2,3-Pyridinedicarboxylic acid	Quinolinic acid	0.00902887	0.00660404	0.00580684	0.00911503	0.00630776	0.0113041
2-Ethylhexanoic acid	2-Ethylhexanoic acid	0.00761638	0.00955303	0.0068227	0.00739995	0.00910979	0.0118485
trans-2-Butenoic acid	trans-2-Butenoic acid	0.00420374	0.00568587	0.00641386	0.00680798	0.00575593	0.00614975
D-Fructose 1-phosphate	F1P	0.00318937	0.00234005	0.0045715	0.00105235	0.00417877	0.00477455
D-Galactose 1-phosphate	Ga1P	0.00150661	0.0016555	0.00324513	0.000372573	0.00329698	0.00197791
Phospho-D-glyceric acid	PGA	0.0737999	0.0812757	0.167526	0.023764	0.155217	0.0604259
D-Glucaric acid	Glucaric acid	0.25943	0.278464	0.226311	0.298811	0.223279	0.399945
2-Propylglutaric acid	2-Propylglutaric acid	0.0129408	0.0155686	0.0147538	0.00589743	0.0139382	0.00836704
2-Hydroxy glutaric acid	2-Hydroxy glutaric acid	0.179275	0.238584	0.215281	0.152971	0.218743	0.0921279
2-C-methyl D-erythritol 4-phosphate	MEP	0.0886936	0.0756689	0.0847281	0.0942269	0.0921165	0.0898846
UDP-alpha-D-galactose	UDP-Galac	0.00105419	0.000913404	0.00222882	0.000326132	0.00227649	0.00176032
D-Mannose 6-phosphate	M6P	0.0346129	0.0257376	0.0290852	0.0157274	0.0394686	0.0273262
2-Ketoadipic acid	2-Ketoadipic acid	0.00716609	0.00715451	0.00671282	0.00221067	0.00555019	0.00171894
D-Glucose	Glucose	6.41912	6.14788	6.83888	6.54816	6.67861	6.22394
O-Acetyl-L-homoserine	O-Acetyl-homoSer	0.00900435	0.0120431	0.00848953	0.0135405	0.00950267	0.0102757
Propionylglycine	PropionylGly	0.0180716	0.0200419	0.0207134	0.0332612	0.0230099	0.0295029
O-Acetyl-L-serine	O-Acetyl-Ser	0.010394	0.0105153	0.0123513	0.0199295	0.0121648	0.0170469
O-Phospho-L-serine	O-Phospho-Ser	0.00053987	0.000491089	0.000948356	0.000352754	0.000771343	0.000366662
O-Succinyl-L-homoserine	O-Succinyl-homoSer	0.000548418	0.00076677	0.000303074	0.000652375	0.000614807	0.000594187
S-Sulfo-L-cysteine	S-Sulfo-Cys	0.0247087	0.0248624	0.0164604	0.0798662	0.0139599	0.0514134
Adipic acid	Adipic acid	0.0257894	0.0344876	0.0281924	0.00780053	0.0308542	0.00476018
1,6-Anhydro-beta-D-glucose	Levoglucosan	0.49831	0.496019	0.529639	0.526083	0.531915	0.490039
L-Arabinose	Arabinose	0.128906	0.12568	0.140375	0.131055	0.130676	0.115712
D-Arabitol	Arabitol	0.12212	0.20253	0.139576	0.172851	0.137498	0.0949462
1-Butyric acid	Butyric acid	0.0264625	0.0420472	0.0593053	0.0388617	0.0357974	0.0202478
meso-Erythritol	meso-Erythritol	0.000392801	0.000823759	0.000780807	0.000733948	0.000663657	0.000793612
Galactitol	Galactitol	0.0444872	0.0281624	0.0618213	0.0243471	0.0220595	0.0178403
Glycerol	Glycerol	0.00476209	0.0104033	0.00542809	0.00749853	0.00659138	0.00419384
Lactitol	Lactitol	0.0292597	0.0327485	0.0309743	0.0239797	0.0257087	0.0247483
Beta-Lactose	Beta-Lactose	0.00834875	0.0072962	0.010564	0.0092147	0.0122475	0.0131159
Na-Acetyl-L-asparagine	N-Acetyl-Asn	0.00213916	0.00332889	0.00268311	0.00211668	0.00193324	0.00226114
Paeonol	Paeonol	0.023206	0.0171874	0.0292446	0.00365323	0.00730221	0.00546353
Iminodiacetate	Iminodiacetate	0.00489051	0.00622255	0.00613524	0.00849217	0.0061471	0.00644118
Uridine 5’-diphosphate (UDP)-D-glucuronate	UDP-glucuronate	0.000262212	0.000166813	0.000725368	1.0463e-05	0.000551712	0.000480114
UDP-N-acetyl-alpha-D-glucosamine	UDP-N-acetyl-glucosamine	0.00704616	0.00617999	0.0145724	0.00437704	0.0182426	0.0176421
2,3-Bisphosphoglycerate	2,3-BPG	0.0058234	0.00936846	0.0414575	0.000738347	0.0243511	0.00562823
2-Dehydro-D-gluconate	2-Dehydrogluconate	0.00541997	0.00575356	0.00688681	0.00499041	0.0060908	0.00551536
3-Hydroxypyruvate	3-Hydroxypyruvate	0.0803029	0.130636	0.0783046	0.129328	0.108748	0.110197
1,5-Anhydro-D-glucitol	1,5-AG	0.0504173	0.070271	0.0580445	0.0491006	0.048737	0.0515957
Pyridoxal 5'-phosphate	Pyridoxal-5P	0.00554395	0.00514711	0.00674573	0.00239546	0.00618086	0.00263555
Hydrocinnamate	Hydrocinnamate	0.0651343	0.0833563	0.0130138	0.0143274	0.0452814	0.00847482
4-Methylbenzoic acid	4-Methylbenzoic acid	0.0034355	0.00581426	0.00560208	0.00345303	0.00603732	0.00468595
N-Acetyl-D-glucosamine 1-phosphate	N-Acetyl-glucosamine-1P	0.00491167	0.00322061	0.00312502	0.0059348	0.00326493	0.00330608
L-Dihydroorotate	Dihydroorotate	0.000543261	0.000607264	0.000494492	0.00101456	0.000809695	0.000730625
Creatine phosphate	Creatine phosphate	0.030183	0.037405	0.0283491	0.0268295	0.0279551	0.0155697
N-Carbamoyl-L-aspartate	N-Carbamoyl-Asp	0.00331803	0.00376702	0.00475813	0.00381044	0.0091412	0.00495788
3,4-Dihydroxyphenylacetic acid	3,4-Dihydroxyphenylacetic acid	0.00421569	0.00417663	0.00400334	0.00298866	0.00379899	0.00231072
5-Hydroxyindoleacetate	5-HIAA	0.000740935	0.000443536	0.000748904	0.00169434	0.00138488	0.000581468
Alpha-D-Glucosamine 1-phosphate	Glucosamine 1P	0.00397866	0.00336388	0.0044882	0.00559427	0.00651945	0.0091111
3-Methoxy-4-hydroxyphenylacetate	Homovanillic acid	0.00151978	0.00125332	0.00127962	0.0015482	0.00136999	0.00132013
GDP-D-mannose	GDP-Man	0.00134561	0.00103426	0.00313685	0.000601549	0.00376944	0.00275893
L-Homocysteic acid	Homocysteic acid	0.00165149	0.00157015	0.00201545	0.00103405	0.00135636	0.00140754
4-Hydroxyphenylpyruvate	4-Hydroxyphenylpyruvate	0.0536155	0.0215153	0.0217086	0.0280889	0.0315397	0.00770466
Alpha-Ketovaline	2-Ketoisovaleric acid	0.0233657	0.0363088	0.0270147	0.0169383	0.0194922	0.0152943
L-Cysteinesulfinic acid	Cysteinesulfinic acid	0.00853098	0.00735884	0.0157138	0.00527545	0.017968	0.0125575
L-Cysteic acid	Cysteic acid	0.00272743	0.00206615	0.00717432	0.00108298	0.00765134	0.0050394
Gentisic acid	Gentisic acid	0.000820942	0.00051385	0.000814042	0.000389995	0.000586822	0.000461604
Pyrophosphate	Pyrophosphate	0.216732	0.246936	0.295475	0.111899	0.272476	0.154478
2-Methylbutyric acid	2-Methylbutyric acid	0.0176802	0.0218803	0.0229606	0.0186143	0.0188762	0.0147702
N-Acetyl-D-glucosamine 6-phosphate	N-Acetyl-glucosamine-6P	0.00924832	0.00422834	0.00581267	0.00582884	0.0077493	0.00673902
L-Normetanephrine	Normetanephrine	0.0726341	0.0572688	0.0937067	0.0195209	0.0287867	0.0222092
5-Aminolevulinic acid	5-Aminolevulinic acid	0.00382743	0.00265567	0.00236746	0.00735624	0.00388107	0.00756052
Methylsuccinic acid	Methylsuccinic acid	0.00534889	0.00570554	0.0060227	0.00406152	0.0078397	0.00321827
3-Methyladipic acid	3-Methyladipic acid	0.0167516	0.0214318	0.0162396	0.0035463	0.0163951	0.00306685
Amino adipic acid	Amino adipic acid	0.00305958	0.00209909	0.00295419	0.00163694	0.00341147	0.00200823
Dodecanedioic acid	Dodecanedioic acid	0.00737789	0.00985164	0.00829675	0.00492726	0.00710354	0.00519048
4-Toluenesulfonic acid	4-Toluenesulfonic acid	0.00941586	0.0101673	0.0118918	0.0110371	0.01176	0.0104521
N-Acetylneuraminic acid	N-Acetylneuraminic acid	0.00435124	0.00308379	0.00504029	0.00253832	0.00675768	0.00448332
DL-2-Hydroxybutyric acid	2-Hydroxybutyric acid	0.808146	2.62712	0.632038	4.15145	2.31536	2.68634
rac 3-Hydroxyisobutyric acid	3-Hydroxyisobutyric acid	0.171373	0.392426	0.172629	0.475171	0.349325	0.354881
Citramalic acid	Citramalic acid	0.00283933	0.00175277	0.00163581	0.00274747	0.00259499	0.00206476
Kynurenate	Kynurenic acid	0.0047822	0.00493137	0.004419	0.00120643	0.00202025	0.0011877
4-Guanidinobutanoate	4-Guanidinobutanoate	0.00379508	0.00167959	0.00454916	0.000562508	0.00189728	0.000241487
Indoxyl sulfate	Indoxyl sulfate	0.303036	0.418428	0.638808	0.246844	0.223519	0.159212
Xanthurenic acid	Xanthurenic acid	0.0020798	0.00171667	0.00193923	0.000389138	0.000814409	0.000961002
D-Glucarate	Glucarate	0.00345562	0.00205516	0.00270665	0.00108223	0.00179693	0.0015968
Adenine	Adenine	0.0104535	0.0124085	0.0136496	0.00819311	0.0107846	0.00765756
Adenosine	Adenosine	0.279724	0.471265	0.645106	0.0439331	0.376821	0.215788
Beta-Alanine	Beta-Ala	0.100183	0.101396	0.136547	0.100583	0.113725	0.100735
Betaine	Betaine	10.7206	7.58531	13.1842	8.12197	10.4831	9.57919
Carnitine	Carnitine	17.871	11.9141	20.1029	11.2496	11.5714	9.59901
Carnosine	Carnosine	0.0655011	0.0713381	0.0659725	0.0756609	0.0773186	0.0227094
Choline	Choline	19.2941	12.9896	14.9913	19.4822	15.6215	20.2927
Creatine	Creatine	27.1099	24.7408	30.2042	26.5291	27.1895	28.6936
Creatinine	Creatinine	4.538	4.53802	4.2419	4.0376	3.65045	3.53183
Cytidine	Cytidine	0.933856	0.860929	0.873328	1.42758	1.15677	1.40738
Cytosine	Cytosine	0.311048	0.404051	0.365924	0.0497273	0.0716417	0.0292344
Gamma-Aminobutyric acid	GABA	0.0749152	0.0772886	0.0850483	0.0705063	0.0672767	0.11281
Glycine	Gly	5.10319	4.99833	4.35412	4.75864	4.19567	5.64915
Guanosine	Guanosine	0.0905247	0.136645	0.031765	0.126317	0.0500104	0.0470782
4-Hydroxy-L-proline	4-Hydroxy-Pro	4.6009	3.17269	4.19601	3.92064	3.45456	2.94461
Hypoxanthine	Hypoxanthine	6.99418	6.52699	7.98808	5.0765	7.58008	2.93748
L-Alanine	Ala	12.0517	9.88856	16.3036	8.63455	9.8449	6.81617
L-Arginine	Arg	22.3076	18.6493	17.8731	17.7754	17.1527	14.0056
L-Asparagine	Asn	3.74949	3.30976	3.45951	3.05212	3.45728	3.17017
L-Asparate	Asp	0.980105	0.915476	1.0264	1.13751	1.65782	1.91254
L-Citrulline	Citrulline	2.28575	3.03518	3.32189	1.82102	2.38675	1.78663
L-Glutamic acid	Glu	1.40447	1.48191	2.536	1.95305	2.29675	2.32638
L-Glutamine	Gln	45.3395	45.6985	49.182	44.2533	42.5361	54.7212
L-Histidine	His	19.2853	17.839	20.7139	13.4453	13.5826	15.1893
L-Isoleucine	Ile	57.4149	64.1852	59.9756	45.2131	45.5373	41.1551
L-Leucine	Leu	96.0243	86.4038	96.2696	61.2545	64.294	62.9637
L-Lysine	Lys	14.0866	13.422	13.4883	12.3665	13.0444	10.1269
L-Methionine	Met	20.0308	15.0448	17.1176	14.0167	13.8958	13.2132
L-Ornithine	Orn	1.66301	0.981747	1.1848	0.798964	0.701099	0.554224
L-Phenylalanine	Phe	64.6905	52.2169	59.4882	45.968	42.0361	41.851
L-Proline	Pro	3.47874	2.80195	3.885	3.59272	2.23526	2.74226
L-Serine	Ser	7.73629	5.78914	6.55477	4.56991	5.26147	4.50763
L-Threonine	Thr	7.23652	7.05401	8.87127	6.04853	9.36601	5.64834
L-Tryptophan	Trp	69.2849	69.9092	56.0897	62.5749	54.5762	48.5284
L-Tyrosine	Tyr	26.0292	19.4017	19.6916	20.1629	19.4992	15.2274
L-Valine	Val	59.6552	51.0248	50.5831	31.9172	34.9895	31.4142
Dimethylglycine	DMG	1.04438	0.878579	1.27923	1.31938	2.19261	1.43374
Sarcosine	Sarcosine	12.1545	9.99525	16.3036	8.63455	9.8449	6.81617
S-Adenosyl-L-homocysteine	SAH	0.0214205	0.0176521	0.0430138	0.00753286	0.0405337	0.0238969
S-Adenosylmethionine	SAM	0.00565546	0.00983951	0.0112292	0.00739157	0.0103503	0.00761176
Thymidine	Thymidine	0.0439754	0.0419267	0.0255537	0.104212	0.0534603	0.0966307
Uridine	Uridine	1.10215	0.762309	1.02818	0.619602	0.871064	0.360911
L-Cystine	Cys-Cys	2.62564	3.27103	2.03721	3.89019	2.65758	4.81287
N-Acetyl-L-tyrosine	N-Acetyl-Tyr	0.0635946	0.0373226	0.0365484	0.0534339	0.0596283	0.0466699
Histamine	Histamine	0.100725	0.0707092	0.0713999	0.0841909	0.0580354	0.189696
S-Methyl-L-cysteine	S-Methyl-Cys	0.0189788	0.0256747	0.0201712	0.0462663	0.0341439	0.0438976
Xanthine	Xanthine	1.94087	1.90537	1.7634	2.4116	2.15598	1.9479
Deoxycytidine	Deoxycytidine	0.218098	0.232037	0.158116	0.586677	0.298812	0.443867
L-Kynurenine	Kynurenine	0.838897	1.0024	0.771162	1.12935	0.566628	0.987835
Trigonelline	Trigonelline	0.782149	0.416024	0.745528	0.286159	0.384258	0.238909
Phosphocholine	Phosphocholine	2.03884	1.09122	1.69036	1.24193	2.31045	3.08727
N-Acetyl-L-glutamine	N-Acetyl-Gln	0.019627	0.016661	0.0222493	0.0279091	0.0264167	0.0458952
Hypotaurine	Hypotaurine	0.758575	0.581671	0.945648	0.787953	0.807118	0.580582
Inosine	Inosine	3.3861	3.83476	3.75502	3.40499	3.05878	1.83517
DL-methionine sulfoxide	MSO	0.201629	0.125085	0.309965	0.083315	0.14742	0.0648245
Nicotinamide	NAM	4.04592	3.28133	7.48114	1.62409	6.1458	4.75056
N,N-Dimethylarginine	Asymmetric dimethyl-Arg	0.364323	0.349506	0.333791	0.635067	0.425192	0.539735
L-Gulono-1,4-lactone	Gamma-Glunolactone	0.0940286	0.0679889	0.0902077	0.0788525	0.0877849	0.0985043
N6,N6,N6-Trimethyl-L-lysine	Trimethyl-Lys	0.660925	0.590119	1.17749	0.41545	1.15366	0.902359
L-Argininosuccinate	Argininosuccinate	0.00885497	0.0107228	0.00632732	0.00692404	0.00891198	0.00538238
1-Methylhistidine	1-Methyl-His	1.59703	2.03032	1.84449	1.9974	1.5249	2.35188
Xanthosine	Xanthosine	0.0172992	0.0123912	0.0311278	0.0212428	0.0396502	0.0252173
O-Acetylcarnitine	Acetylcarnitine	38.5916	56.9289	43.8376	52.0283	47.5728	44.6562
Pyridoxal	Pyridoxal	0.342901	0.38822	0.364912	0.452421	0.292371	0.28122
L-Homocitrulline	Homocitrulline	0.113635	0.146746	0.129118	0.0693231	0.0940069	0.0552907
N-Acetyl-D-galactosamine	N-Acetyl-galactosamine	0.0335242	0.0253183	0.0270808	0.0384693	0.0355771	0.0579126
Glycerophosphocholine	Glycerophosphocholine	1.16186	1.06852	1.45596	0.817541	1.10132	0.974003
L-Homoarginine	Homoarginine	0.14322	0.133646	0.141895	0.188839	0.158488	0.122449
L-Anserine (beta-alanyl-N-methylhistidine) (nitrate salt)	L-Anserine	0.0728218	0.0576752	0.0664095	0.0357797	0.062152	0.0564194
N2-Acetyl- L-lysine	N-Acetyl-Lys	0.0542819	0.0587727	0.0833116	0.0360919	0.0501006	0.0431265
Glycylglycine	Gly-Gly	0.53144	0.63303	0.482742	0.935124	1.39638	2.26247
O-Phosphoethanolamine	O-Phosphoethanolamine	0.218776	0.207448	0.287098	0.198829	0.323333	0.229737
1-Methylnicotinamide	MNAM	0.0982477	0.104253	0.0845449	0.045301	0.0475731	0.0595935
cis-Aconitic acid	cis-Aco	0.228056	0.293831	0.235741	0.256309	0.292198	0.209646
Citric acid	Cit	4.00011	4.59117	3.87303	4.95686	5.40503	3.79053
D-Galacturonic acid	Galacturonic acid	0.00350935	0.00437142	0.00546338	0.00172089	0.00260092	0.00142351
D-Gluconic acid	Gluconic acid	0.241695	0.217846	0.29469	0.235214	0.310046	0.348346
D-Glyceric acid	Glyceric acid	0.0747636	0.0795148	0.0635163	0.0861868	0.0667892	0.0723777
Fumaric acid	Fum	0.142608	0.176081	0.181273	0.0412803	0.148379	0.0335191
Glycolic acid	Glycolic acid	0.0805557	0.0966184	0.0914276	0.0517128	0.0686795	0.0670641
Pyruvic acid	Pyr	1.08261	0.536139	0.679605	0.525645	0.541294	0.446777
Succinic acid	Suc	2.9166	2.02478	3.23407	1.0729	3.76811	0.752662
Alpha-Hydroxyisobutyric acid	2-Hydroxyisobutyric acid	0.725896	3.40106	0.718169	5.62326	2.54077	3.02517
Lactic acid	Lac	52.4074	41.4476	44.9205	44.4402	53.1613	40.599
2-Hydroxy-3-methylbutyric acid	2-Hydroxyisovaleric acid	0.147318	0.264041	0.20444	0.256904	0.200373	0.277616
Leucinic acid	Leucinic acid	0.044244	0.0897035	0.0833557	0.0368083	0.0571724	0.0467929
Glutaric acid	Glutaric acid	0.0988246	0.105475	0.127574	0.0217275	0.0923699	0.0107351
DL-Beta-Phenyllactic acid	Phenyllactic acid	0.023206	0.0171874	0.0297861	0.00365323	0.00730221	0.00546353
Suberic acid	Suberic acid	0.0129363	0.0155194	0.0132557	0.00592066	0.0127161	0.00682194
Azelaic acid	Azelaic acid	0.0203111	0.0319453	0.0223133	0.0104456	0.0178052	0.0149171
Hippuric acid	Hippuric acid	0.267759	0.299942	0.0445072	0.0894621	0.196727	0.0262392
Sebacic acid	Sebacic acid	0.00672492	0.00991553	0.00696455	0.00270622	0.00585756	0.00297871
DL-4-Hydroxyphenyllactic acid	4-Hydroxyphenyllactic acid	0.0413592	0.0281207	0.0279943	0.032271	0.044819	0.0297227
Uric acid	Uric acid	0.633033	0.22877	0.759794	0.946385	1.12887	0.842137
L-Threonic acid	Threonic acid	0.847489	0.719925	0.948295	0.603511	0.95607	1.15896
3-Hydroxy-3-methylglutaric acid	3-Hydroxymethylglutaric acid	0.080167	0.141238	0.0843717	0.102485	0.139443	0.0521948
Allantoic acid	Allantoic acid	0.00565418	0.00903141	0.00605291	0.0106637	0.00834319	0.0108837
Pantothenate	Pantothenate	0.0610222	0.049806	0.0591612	0.0600308	0.0509728	0.0754283
Ketoleucine	Ketoleucine	0.261209	0.294225	0.248686	0.19594	0.198687	0.18513
2-Methylhippuric acid	2-Methylhippuric acid	0.0246899	0.0790167	0.0393953	0.040775	0.0195782	0.0379864
Ketoisoleucine	Ketoisoleucine	0.273364	0.40051	0.248279	0.305839	0.282759	0.270239
Indol-3-acetic acid	IAA	0.0992431	0.168052	0.0934441	0.0358684	0.0455097	0.0286403
Uracil	Uracil	0.146581	0.0831614	0.139631	0.381696	0.279514	0.543781
Acetylglycine	Acetyl-Gly	0.183648	0.414515	0.24572	0.413439	0.3057	0.39143
Isovalerylglycine	IsovalerylGly	0.124392	0.176174	0.18859	0.149389	0.157089	0.118694
L-Pyroglutamic acid	PyroGlu	0.887419	0.843478	0.952459	1.05795	1.11218	1.27659
N-Acetyl-L-aspartic acid	N-Acetyl-Asp	0.067785	0.0531641	0.0829344	0.0335797	0.0529769	0.044595
N-Acetyl-L-leucine	N-Acetyl-Leu	0.165235	0.120654	0.212949	0.10411	0.13001	0.108474
Allantoin	Allantoin	2.11991	2.978	2.19013	3.7369	2.7114	3.36925
Taurine	Taurine	7.68872	8.04198	9.28116	8.08207	10.0417	15.0856
N-Acetyl-DL-alanine	N-Acetyl-Ala	0.146614	0.126704	0.140001	0.233049	0.143385	0.211977
Succinic anhydride	Succinic anhydride	2.63992	1.43746	2.83998	0.510354	2.69295	0.382985
2'-Deoxyuridine	Deoxyuridine	0.0376157	0.0341591	0.0278988	0.144793	0.0758675	0.127216
N-Formyl-L-methionine	N-Formylm-Met	0.00403391	0.00726982	0.00835868	0.00773835	0.0085027	0.00731287
D-Galactosamine	Galactosamine	0.0313989	0.0305982	0.0365135	0.0290866	0.0286896	0.0351111
