## Supplementary material for "Low albumin status accompanies multi-layered immunosuppressive phenotypes in metastatic breast cancer patients": Table S5

### Sheet: Extended Data Table 5
Extended Data Table 5 List of cell types expressing module-3 proteins
Protein expression of selected module-3 genes was investigated using the human protein atlas (https://www.proteinatlas.org).
"-" was given when no protein expression was observed. Otherwise, "○" was given.
Note that this table does not contain information on quantitative protein expression.
symbol	Basophil	Eosinophil	Neutrophil	Monocyte	Treg	γδ T cell	MAIT T cell	CD4+ T cell	CD8+ T cell	B cell	Plasmacytoid dendritic cell	Myeloid dendritic cell	Natural killer cell
SOCS3	○	○	○	○	○	○	○	○	○	○	○	○	○
BCL6	○	○	○	○	○	○	○	○	○	○	○	○	○
PTGS2	-	○	○	○	-	-	-	-	-	-	-	○	-
NAMPT	○	○	○	○	○	-	-	-	-	○	○	○	○
OSM	○	○	○	○	○	○	○	○	○	-	-	○	○
RDH12	○	-	○	○	-	-	○	○	○	○	○	○	○
MUC5B	○	-	-	-	-	-	-	-	-	-	-	○	-
CXCL2	○	-	○	○	-	-	-	-	-	○	-	○	-
JUNB	○	○	○	○	○	○	○	○	○	○	○	○	○
MGAM	○	○	○	○	-	-	-	-	-	-	-	-	-
FFAR2	○	○	○	○	-	-	-	-	-	-	-	-	-
IL1B	○	○	○	○	-	-	-	-	-	○	-	○	-
BEST1	○	○	○	○	○	○	○	○	○	○	○	○	○
NFIL3	○	○	○	○	-	○	○	-	○	○	○	○	○
LRG1	-	○	○	○	-	-	-	-	-	-	-	-	-
C5AR1	○	○	○	○	-	-	-	-	-	○	-	○	-
SEMA6B	-	-	○	○	-	-	-	-	-	-	-	○	-
CACNA1D	○	-	-	○	○	-	-	○	-	○	-	○	-
FPR1	○	○	○	○	-	-	-	-	-	-	-	○	-
TREML4	○	○	○	○	-	-	-	-	-	○	○	○	-
DOCK4	○	-	○	○	-	-	-	-	-	-	-	○	-
NRG1	○	○	○	○	-	-	-	-	-	○	-	○	-
TREM1	-	-	○	○	-	-	-	-	-	-	-	○	-
MYH10	○	-	-	-	-	○	-	○	-	-	-	-	-
PLK2	○	○	○	○	○	○	○	○	○	○	○	○	○
E2F8	○	-	○	○	○	○	○	○	○	○	○	○	○
ADGRG3	○	○	○	-	-	-	-	-	-	-	-	-	○
MMP9	-	-	○	-	-	-	-	-	-	○	-	-	-
TCN2	-	-	○	○	-	-	-	-	-	○	○	○	-
FOS	○	○	○	○	○	○	○	○	○	○	○	○	○
VNN3	-	-	-	-	-	-	-	-	-	-	-	-	-
MS4A4A	○	-	○	○	-	-	-	-	-	○	○	○	-
VCAN	○	-	○	○	-	-	-	-	-	○	-	○	-
MSR1	○	○	○	○	○	○	○	○	○	○	○	○	○
AK4	○	-	○	○	○	○	○	○	○	○	○	○	○
FPR2	-	-	○	○	-	-	-	-	-	-	-	○	-
STEAP4	-	-	○	○	-	-	-	-	-	-	-	-	-
TMEM51	-	-	○	○	-	-	-	-	-	-	-	○	-
BATF2	-	○	○	○	-	-	-	-	-	○	-	○	-
IFIT1	○	○	○	○	○	○	○	○	○	○	-	○	○
IFI44L	○	○	○	○	○	○	○	○	○	○	○	○	○
TMEM176A	-	○	○	○	-	-	-	-	-	○	-	○	-
GOLM1	○	○	○	○	○	○	○	○	○	○	○	○	○
TMEM176B	○	○	○	○	-	-	-	-	-	○	-	○	-
LAG3	-	-	-	-	○	○	○	○	○	-	○	-	○
