## Supplementary material for "Low albumin status accompanies multi-layered immunosuppressive phenotypes in metastatic breast cancer patients": Table S6

### Sheet: Extended Data Table 6
Extended Data Table 6 List of cell types expressing module-2 proteins
Protein expression of selected module-2 genes was investigated using the human protein atlas (https://www.proteinatlas.org).
"-" was given when no protein expression was observed. Otherwise, "○" was given.
Note that this table does not contain information on quantitative protein expression.
symbol	Basophil	Eosinophil	Neutrophil	Monocyte	Treg	γδ T cell	MAIT T cell	CD4+ T cell	CD8+ T cell	B cell	Plasmacytoid dendritic cell	Myeloid dendritic cell	Natural killer cell
NTN4	-	-	-	-	-	○	○	○	○	-	-	-	○
CHST10	-	-	-	○	○	○	○	○	○	○	○	○	○
KLRG1	○	-	-	-	○	○	○	○	○	-	-	-	○
PDZD4	-	-	-	○	○	○	○	○	○	-	-	-	○
GPR68	-	-	○	-	○	○	○	○	○	-	-	-	○
CRTAM	○	-	○	○	○	○	○	○	○	-	-	-	○
CD8A	-	-	-	-	-	○	○	-	○	-	-	-	○
PLCH2	-	-	-	-	○	○	○	○	○	○	-	-	○
MCOLN2	-	-	-	-	-	○	○	○	○	○	○	○	○
FKBP10	-	-	-	-	-	○	-	-	○	-	-	-	○
MMACHC	○	○	○	○	○	○	○	○	○	○	○	○	○
SYTL2	-	-	-	-	○	○	○	○	○	-	○	-	○
RASGEF1A	○	○	○	○	○	○	○	○	○	○	○	○	○
CFAP53	○	○	○	○	○	○	○	○	○	○	-	-	○
RAG1	-	-	-	-	-	-	○	○	-	○	-	-	○
SH2D1A	-	-	-	-	○	○	○	○	○	-	-	-	○
EDARADD	○	-	-	-	○	○	○	○	○	-	-	-	○
PDP2	○	○	○	○	○	○	○	○	○	○	○	○	○
PTPRCAP	-	-	-	-	○	○	○	○	○	○	○	○	○
GZMK	-	-	-	-	○	○	○	○	○	-	-	-	○
COQ10A	○	○	○	○	○	○	○	○	○	○	○	○	○
SV2A	○	○	○	○	○	○	○	○	○	-	-	-	○
SOX13	○	-	-	-	○	○	○	○	○	-	-	-	○
CXCR6	-	-	-	-	○	○	○	○	○	-	-	-	○
CDC25B	○	-	-	○	○	○	○	○	○	○	○	○	○
LBH	-	-	-	-	○	○	○	○	○	○	○	○	○
SEMA4C	○	○	-	○	○	○	○	○	○	-	○	-	○
KIF5C	-	-	-	-	-	-	○	○	-	-	-	-	-
TUBB4A	○	-	○	-	○	○	○	○	○	○	-	-	○
P3H4	-	-	-	-	○	○	○	○	○	○	○	○	○
TTC16	-	-	-	-	○	○	○	○	○	-	-	-	○
POGLUT2	-	-	-	-	○	○	○	○	○	-	-	-	○
PPAT	○	○	○	○	○	○	○	○	○	○	○	○	○
ZAP70	-	-	-	-	○	○	○	○	○	-	-	-	○
IL18R1	○	○	○	-	○	○	○	○	○	-	○	○	○
ZCCHC18	○	-	-	○	○	○	○	○	○	○	-	-	○
ZKSCAN3	○	○	○	○	○	○	○	○	○	○	○	○	○
NLRC3	○	-	-	-	○	○	○	○	○	○	-	-	○
CLIC5	-	-	-	-	○	○	○	○	○	○	-	-	○
TMOD4	○	-	○	○	○	○	○	○	○	○	○	○	○
KBTBD6	○	○	○	○	○	○	○	○	○	○	○	○	○
AGFG2	○	○	○	○	○	○	○	○	○	○	○	○	○
TMEM263	○	○	○	○	○	○	○	○	○	○	○	○	○
AGBL3	-	-	-	-	○	○	○	○	○	○	○	○	○
FDXACB1	○	○	○	○	○	○	○	○	○	○	○	○	○
COLQ	-	-	-	-	-	○	○	○	○	-	-	-	○
IMMP1L	○	○	○	○	○	○	○	○	○	○	○	○	○
ADGRB2	-	-	-	-	○	○	○	○	○	○	-	-	○
NDUFAF4	○	○	○	○	○	○	○	○	○	○	○	○	○
SLC35G1	-	-	-	○	○	○	○	○	○	○	○	○	○
CLYBL	○	○	○	○	○	○	○	○	○	○	○	○	○
AKT3	○	-	○	○	○	○	○	○	○	○	○	○	○
MTERF2	○	○	○	○	○	○	○	○	○	○	○	○	○
PGLYRP2	○	○	○	○	○	○	○	○	○	○	-	-	○
TRIM47	○	○	○	-	○	○	○	○	○	○	○	○	○
LSM11	○	-	○	○	○	○	○	○	○	○	○	○	○
METTL18	○	○	○	○	○	○	○	○	○	○	○	○	○
CARNS1	-	-	○	○	○	○	○	○	○	○	○	○	○
TSPAN32	○	○	○	○	○	○	○	○	○	○	○	○	○
CD3D	-	-	-	-	○	○	○	○	○	-	-	-	○
CACNA1C	-	-	-	-	-	-	○	○	-	-	-	-	-
ARHGEF39	○	○	○	○	○	○	○	○	○	○	○	○	○
SPOCK2	-	-	○	-	○	○	○	○	○	○	-	-	○
TMEM198	-	-	-	-	-	-	-	○	○	○	○	-	○
XCR1	-	-	-	○	-	-	-	-	-	○	○	○	○
FNDC5	○	-	-	○	-	○	○	○	○	○	○	○	○
KCTD7	○	○	○	○	○	○	○	○	○	○	○	○	○
DENND2D	○	○	○	○	○	○	○	○	○	○	○	○	○
ARMCX2	○	-	-	○	○	○	○	○	○	○	○	○	○
MATN2	○	-	○	○	○	○	○	○	○	○	○	○	○
SPDL1	○	○	○	○	○	○	○	○	○	○	○	○	○
VEGFB	-	-	-	○	○	○	○	○	○	○	○	○	○
TLCD3A	○	-	○	○	○	○	○	○	○	○	○	○	○
CD3E	-	-	-	-	○	○	○	○	○	-	-	-	○
GPATCH4	○	-	○	○	○	○	○	○	○	○	○	○	○
CCR5	○	-	○	○	○	○	○	○	○	-	○	○	○
ALDH7A1	○	-	○	○	○	○	○	○	○	○	○	○	○
C8G	-	-	-	-	○	○	○	○	○	-	○	○	○
ANKS6	-	-	-	○	○	○	○	○	○	○	○	○	○
SIT1	-	-	-	-	○	○	○	○	○	○	○	-	-
LRATD2	○	○	○	○	○	○	○	○	○	○	-	○	○
IGIP	○	○	-	○	○	○	○	○	○	○	○	○	○
GCSH	○	○	○	○	○	○	○	○	○	○	○	○	○
NEO1	-	-	○	-	○	○	○	○	○	○	-	-	○
SLAMF1	-	-	-	-	○	○	○	○	○	○	○	-	-
TBC1D10C	○	○	○	○	○	○	○	○	○	○	○	○	○
KCNJ14	○	○	○	○	○	○	○	○	○	○	○	○	○
ZFP30	○	○	○	○	○	○	○	○	○	○	○	○	○
SYCE2	○	○	-	○	○	○	○	○	○	○	○	○	○
PPP1R13B	○	-	-	○	○	○	○	○	○	○	-	○	○
SLC16A8	-	-	-	-	-	-	-	-	-	-	-	-	-
GRPEL2	○	○	○	○	○	○	○	○	○	○	○	○	○
MAGEE1	○	-	-	○	○	○	○	○	○	○	○	○	○
CTSF	○	○	○	○	○	○	○	○	○	○	○	○	○
SEPTIN1	○	○	○	○	○	○	○	○	○	○	○	○	○
SIGIRR	○	○	○	○	○	○	○	○	○	○	○	○	○
ZSCAN12	○	○	○	○	○	○	○	○	○	○	○	○	○
ZFP62	○	○	○	○	○	○	○	○	○	○	○	○	○
OLFM2	○	○	-	-	○	○	○	○	○	-	○	-	○
ACOT2	○	○	○	○	○	○	○	○	○	○	○	○	○
PRKCZ	○	○	○	○	○	○	○	○	○	○	○	○	○
GIMAP7	○	-	○	○	○	○	○	○	○	○	○	○	○
PDRG1	○	○	○	○	○	○	○	○	○	○	○	○	○
TRIM46	○	-	○	○	○	○	○	○	○	○	○	○	○
CROCC	○	○	○	○	○	○	○	○	○	○	○	○	○
RGS9BP	-	-	-	○	-	○	-	○	○	○	-	-	○
DGKQ	○	○	○	○	○	○	○	○	○	○	○	○	○
ATP8B2	○	○	-	-	○	○	○	○	○	○	○	-	○
FZD6	-	○	-	○	○	○	○	○	○	○	○	○	○
THEM6	○	○	○	○	○	○	○	○	○	○	○	○	○
TMEM120B	○	○	○	○	○	○	○	○	○	○	○	○	○
ZBTB6	○	○	○	○	○	○	○	○	○	○	○	○	○
CDC37L1	○	○	○	○	○	○	○	○	○	○	○	○	○
DDX11	○	○	○	○	○	○	○	○	○	○	○	○	○
INO80E	○	○	○	○	○	○	○	○	○	○	○	○	○
IL7R	-	-	-	-	○	○	○	○	○	-	-	-	○
ZIK1	○	○	○	○	○	○	○	○	○	○	○	○	○
MARCHF9	○	○	○	○	○	○	○	○	○	○	○	○	○
PPAN	○	○	○	○	○	○	○	○	○	○	○	○	○
PALM3	-	-	-	-	-	-	-	○	-	-	-	-	-
MLLT6	○	-	○	○	○	○	○	○	○	○	○	○	○
UMPS	○	○	○	○	○	○	○	○	○	○	○	○	○
PMS1	○	○	○	○	○	○	○	○	○	○	○	○	○
RHOF	○	○	○	○	○	○	○	○	○	○	○	○	○
ATP8A2	-	-	-	-	-	-	-	-	-	-	-	-	-
TAF1A	○	○	○	○	○	○	○	○	○	○	○	○	○
MGAT4A	○	○	○	○	○	○	○	○	○	○	○	○	○
CCR6	-	-	-	○	○	○	○	-	○	○	○	○	○
PDCD4	○	○	○	○	○	○	○	○	○	○	○	○	○
KBTBD3	○	○	○	○	○	○	○	○	○	○	○	○	○
FAM131B	-	-	-	-	-	○	○	○	○	○	○	○	○
LIME1	○	-	○	○	○	○	○	○	○	○	○	○	○
RAB36	○	-	○	○	○	○	○	○	○	○	○	○	○
FGD1	-	-	-	-	-	-	-	○	○	-	-	-	-
MAGOHB	○	○	○	○	○	○	○	○	○	○	○	○	○
CXCR3	-	-	-	-	○	○	○	○	○	○	○	○	○
TUT1	○	○	○	○	○	○	○	○	○	○	○	○	○
CYB561	○	-	○	○	○	○	○	○	○	○	○	○	○
LPAR5	○	-	○	○	○	○	○	○	○	○	○	○	○
ITGA3	-	-	-	-	○	○	○	○	○	○	○	-	○
ODF2L	○	○	○	○	○	○	-	-	-	-	-	-	-
CDK20	○	○	○	○	○	○	○	○	○	○	○	○	○
ACCS	○	○	○	○	○	○	○	○	○	○	○	○	○
DOK4	○	○	-	-	○	○	○	○	○	○	○	○	○
ARL10	○	-	○	○	○	○	○	○	○	○	○	○	○
DIXDC1	○	○	○	○	○	○	○	○	○	○	○	○	○
LTO1	○	○	○	○	○	○	○	○	○	○	○	○	○
SERPINB10	○	○	○	○	○	○	○	○	○	○	○	○	○
MMP19	-	-	-	○	-	-	-	-	-	○	-	○	-
DNAH9	-	-	-	-	-	-	-	-	-	-	-	-	-
CHRM4	○	-	○	○	○	○	○	○	○	○	○	○	○
TMEM119	○	○	○	○	○	○	○	○	○	○	○	○	○
IFITM3	○	○	○	○	○	○	○	○	○	○	○	○	○
KREMEN1	○	○	○	○	○	○	○	○	○	○	○	○	○
